# *Cis*-regulatory evolution of Wnt family genes contributes to a morphological difference between silkworm species

**DOI:** 10.1101/2025.08.10.669386

**Authors:** Kenta Tomihara, Ana Pinharanda, Young Mi Kwon, Andrew M. Taverner, Laura S. Kors, Matthew L. Aardema, Julia C. Holder, Lin Poyraz, Takashi Kiuchi, Peter Andolfatto

## Abstract

Closely related species often exhibit distinct morphologies that can contribute to species-specific adaptations and reproductive isolation. One example are Lepidopteran caterpillar appendages, such as the “caudal horn” of Bombycoidea moths, which have evolved substantial morphological diversity among species in this group. Using interspecific crosses, we identify the genetic basis of the caudal horn size difference between *Bombyx mori* and its closest relative *B. mandarina*. The three largest of eight QTL account for one third the mean horn length difference between the species. The largest of these, on chromosome 4, encompasses a conserved Wnt family gene cluster, key upstream regulators that are well-known for their roles in morphological diversification in animals. Using allele-specific expression analysis and CRISPR/Cas9 knockouts, we show that tissue-specific *cis*-regulatory changes to *Wnt1* and *Wnt6* contribute to the species difference in caudal horn size. This kind of modularity enables highly pleiotropic genes, including key upstream growth regulators, to contribute to the evolution of morphological traits without causing widespread deleterious effects.

**Significance:** This study explores the genetic basis of a distinct morphological trait that varies between two closely related moth species, providing insights into the evolution of morphological diversity. By identifying *cis*-regulatory changes in two Wnt family genes as major contributors, this work underscores the importance of developmental gene regulatory networks in shaping species-specific traits. The findings illustrate how even small modifications in major upstream regulator genes can drive significant phenotypic variation, revealing how genetic changes in key growth regulators fuel the diversification of form and function. These results advance our understanding of the mechanisms behind the evolution of complex morphological traits.
