## Supplementary material for "*Cis*-regulatory evolution of Wnt family genes contributes to a morphological difference between silkworm species": Supp Data Tables: SupplementalData1_12232025_Phenotype.xlsx

### Sheet: SupplementalData1
Supplemental data 1. Distribution of caudal horn length in B. mori, B. mandarina, and hybrids (Figure 2A)
Species	Caudal horn length (mm)	Strain/Cross
B.morixF1	1.69899	p50xF1
B.morixF1	1.95207	p50xF1
B.morixF1	2.20479	p50xF1
B.morixF1	1.7329	p50xF1
B.morixF1	1.97757	p50xF1
B.morixF1	1.49799	p50xF1
B.morixF1	2.40684	p50xF1
B.morixF1	1.53235	p50xF1
B.morixF1	2.03667	p50xF1
B.morixF1	2.0693	p50xF1
B.morixF1	0.909215	p50xF1
B.morixF1	1.69879	p50xF1
B.morixF1	1.95521	p50xF1
B.morixF1	1.53666	p50xF1
B.morixF1	1.62834	p50xF1
B.morixF1	2.3689	p50xF1
B.morixF1	1.70996	p50xF1
B.morixF1	1.23604	p50xF1
B.morixF1	2.07002	p50xF1
B.morixF1	1.80775	p50xF1
B.morixF1	2.11308	p50xF1
B.morixF1	1.26468	p50xF1
B.morixF1	1.22279	p50xF1
B.morixF1	2.28213	p50xF1
B.morixF1	1.13682	p50xF1
B.morixF1	1.5533	p50xF1
B.morixF1	1.65199	p50xF1
B.morixF1	1.41662	p50xF1
B.morixF1	1.75817	p50xF1
B.morixF1	1.8273	p50xF1
B.morixF1	1.99846	p50xF1
B.morixF1	2.08587	p50xF1
B.morixF1	1.77614	p50xF1
B.morixF1	2.06734	p50xF1
B.morixF1	2.27698	p50xF1
B.morixF1	2.52789	p50xF1
B.morixF1	1.53982	p50xF1
B.morixF1	2.02607	p50xF1
B.morixF1	2.04368	p50xF1
B.morixF1	1.92694	p50xF1
B.morixF1	1.45336	p50xF1
B.morixF1	1.8799	p50xF1
B.morixF1	2.12731	p50xF1
B.morixF1	1.70653	p50xF1
B.morixF1	1.55775	p50xF1
B.morixF1	1.61502	p50xF1
B.morixF1	1.87834	p50xF1
B.morixF1	1.2379	p50xF1
B.morixF1	1.33669	p50xF1
B.morixF1	1.0913	p50xF1
B.morixF1	1.70625	p50xF1
B.morixF1	1.64857	p50xF1
B.morixF1	1.64816	p50xF1
B.morixF1	1.85202	p50xF1
B.morixF1	2.07929	p50xF1
B.morixF1	1.85315	p50xF1
B.morixF1	1.23352	p50xF1
B.morixF1	1.15233	p50xF1
B.morixF1	1.16301	p50xF1
B.morixF1	1.8031	p50xF1
B.morixF1	1.08052	p50xF1
B.morixF1	1.15337	p50xF1
B.morixF1	1.60902	p50xF1
B.morixF1	1.42542	p50xF1
B.morixF1	1.00342	p50xF1
B.morixF1	1.34525	p50xF1
B.morixF1	1.19673	p50xF1
B.morixF1	1.32747	p50xF1
B.morixF1	1.42911	p50xF1
B.morixF1	1.64996	p50xF1
B.morixF1	1.68241	p50xF1
B.morixF1	1.20498	p50xF1
B.morixF1	1.27871	p50xF1
B.morixF1	1.71363	p50xF1
B.morixF1	1.84045	p50xF1
B.morixF1	1.75233	p50xF1
B.morixF1	1.99409	p50xF1
B.morixF1	1.86201	p50xF1
B.morixF1	1.66346	p50xF1
B.morixF1	1.72617	p50xF1
B.morixF1	1.88794	p50xF1
B.morixF1	1.65047	p50xF1
B.morixF1	2.05893	p50xF1
B.morixF1	1.64354	p50xF1
B.morixF1	2.14554	p50xF1
B.morixF1	1.68168	p50xF1
B.morixF1	1.49264	p50xF1
B.morixF1	1.59612	p50xF1
B.morixF1	1.84354	p50xF1
B.morixF1	1.93615	p50xF1
B.morixF1	1.95352	p50xF1
B.morixF1	2.31462	p50xF1
B.morixF1	1.46765	p50xF1
B.morixF1	1.86094	p50xF1
B.morixF1	1.89237	p50xF1
B.morixF1	1.37184	p50xF1
B.morixF1	1.59332	p50xF1
B.morixF1	1.7708	p50xF1
B.morixF1	1.50378	p50xF1
B.morixF1	1.91514	p50xF1
B.morixF1	1.87041	p50xF1
B.morixF1	1.81429	p50xF1
B.morixF1	1.30013	p50xF1
B.morixF1	1.44173	p50xF1
B.morixF1	1.73519	p50xF1
B.morixF1	1.63639	p50xF1
B.morixF1	1.7879	p50xF1
B.morixF1	1.15637	p50xF1
B.morixF1	1.22793	p50xF1
B.morixF1	1.91915	p50xF1
B.morixF1	2.05716	p50xF1
B.morixF1	2.04359	p50xF1
B.morixF1	2.14191	p50xF1
B.morixF1	2.16531	p50xF1
B.morixF1	1.8519	p50xF1
B.morixF1	1.518	p50xF1
B.morixF1	2.03012	p50xF1
B.morixF1	2.14286	p50xF1
B.morixF1	1.72029	p50xF1
B.morixF1	1.63627	p50xF1
B.morixF1	1.79029	p50xF1
B.morixF1	1.59772	p50xF1
B.morixF1	1.72117	p50xF1
B.morixF1	1.49941	p50xF1
B.morixF1	1.72718	p50xF1
B.morixF1	1.84391	p50xF1
B.morixF1	1.58106	p50xF1
B.morixF1	1.48448	p50xF1
B.morixF1	1.11533	p50xF1
B.morixF1	1.81067	p50xF1
B.morixF1	1.07421	p50xF1
B.morixF1	1.74102	p50xF1
B.morixF1	1.1774	p50xF1
B.morixF1	1.79992	p50xF1
B.morixF1	1.57772	p50xF1
B.morixF1	1.73188	p50xF1
B.morixF1	1.50911	p50xF1
B.morixF1	2.08585	p50xF1
B.morixF1	1.97987	p50xF1
B.morixF1	1.63846	p50xF1
B.morixF1	1.85888	p50xF1
B.morixF1	1.29298	p50xF1
B.morixF1	1.87154	p50xF1
B.morixF1	1.73165	p50xF1
B.morixF1	1.68878	p50xF1
B.morixF1	1.62046	p50xF1
B.morixF1	0.944876	p50xF1
B.morixF1	1.84534	p50xF1
B.morixF1	2.35276	p50xF1
B.morixF1	1.50516	p50xF1
B.morixF1	1.5625	p50xF1
B.morixF1	1.27887	p50xF1
B.morixF1	1.59061	p50xF1
B.morixF1	1.69997	p50xF1
B.morixF1	1.55701	p50xF1
B.morixF1	1.10605	p50xF1
B.morixF1	1.86313	p50xF1
B.morixF1	0.660341	p50xF1
B.morixF1	0.47137	p50xF1
B.morixF1	0.724172	p50xF1
B.morixF1	1.52194	p50xF1
B.morixF1	1.52649	p50xF1
B.morixF1	1.49112	p50xF1
B.morixF1	1.18756	p50xF1
B.morixF1	1.77654	p50xF1
B.morixF1	1.52325	p50xF1
B.morixF1	1.70999	p50xF1
B.morixF1	1.49182	p50xF1
B.morixF1	2.26283	p50xF1
B.morixF1	1.46543	p50xF1
B.morixF1	1.33677	p50xF1
B.morixF1	1.40428	p50xF1
B.morixF1	2.11343	p50xF1
B.morixF1	1.34899	p50xF1
B.morixF1	1.59176	p50xF1
B.morixF1	1.43169	p50xF1
B.morixF1	1.36172	p50xF1
B.morixF1	1.97936	p50xF1
B.morixF1	1.79164	p50xF1
B.morixF1	2.0952	p50xF1
B.morixF1	1.89561	p50xF1
B.morixF1	1.75014	p50xF1
B.morixF1	1.89151	p50xF1
B.morixF1	2.00171	p50xF1
B.morixF1	1.57227	p50xF1
B.morixF1	1.40241	p50xF1
B.morixF1	1.86349	p50xF1
B.morixF1	2.0733	p50xF1
B.morixF1	1.62812	p50xF1
B.morixF1	1.90072	p50xF1
B.morixF1	1.98658	p50xF1
B.morixF1	2.42297	p50xF1
B.morixF1	1.73909	p50xF1
B.morixF1	2.08279	p50xF1
B.morixF1	2.4476	p50xF1
B.morixF1	1.76099	p50xF1
B.morixF1	1.7894	p50xF1
B.morixF1	1.67342	p50xF1
B.morixF1	1.37337	p50xF1
B.morixF1	1.5212	p50xF1
B.morixF1	1.92258	p50xF1
B.morixF1	2.23714	p50xF1
B.morixF1	1.66801	p50xF1
B.morixF1	2.11182	p50xF1
B.morixF1	1.29343	p50xF1
B.morixF1	2.02527	p50xF1
B.morixF1	1.89293	p50xF1
B.morixF1	1.33936	p50xF1
B.morixF1	1.84539	p50xF1
B.morixF1	1.5416	p50xF1
B.morixF1	1.42589	p50xF1
B.morixF1	1.6635	p50xF1
B.morixF1	1.57066	p50xF1
B.morixF1	1.66445	p50xF1
B.morixF1	1.7894	p50xF1
B.morixF1	1.69623	p50xF1
B.morixF1	1.19857	p50xF1
B.morixF1	2.43093	p50xF1
B.morixF1	1.82333	p50xF1
B.morixF1	1.49189	p50xF1
B.morixF1	1.42834	p50xF1
B.morixF1	1.64624	p50xF1
B.morixF1	1.5313	p50xF1
B.morixF1	0.776765	p50xF1
B.morixF1	1.11525	p50xF1
B.morixF1	1.80193	p50xF1
B.morixF1	1.60209	p50xF1
B.morixF1	2.14318	p50xF1
B.morixF1	1.54403	p50xF1
B.morixF1	1.80521	p50xF1
B.morixF1	1.32819	p50xF1
B.morixF1	2.13374	p50xF1
B.morixF1	2.02481	p50xF1
B.morixF1	1.89576	p50xF1
B.morixF1	1.99398	p50xF1
B.morixF1	1.48009	p50xF1
B.morixF1	1.55684	p50xF1
B.morixF1	1.61147	p50xF1
B.morixF1	1.90963	p50xF1
B.morixF1	1.66667	p50xF1
B.morixF1	1.27521	p50xF1
B.morixF1	1.66681	p50xF1
B.morixF1	1.6726	p50xF1
B.morixF1	1.31187	p50xF1
B.morixF1	1.58287	p50xF1
B.morixF1	1.81658	p50xF1
B.morixF1	1.63579	p50xF1
B.morixF1	2.23794	p50xF1
B.morixF1	1.71137	p50xF1
B.morixF1	1.56275	p50xF1
B.morixF1	2.12978	p50xF1
B.morixF1	1.75866	p50xF1
B.morixF1	2.2134	p50xF1
B.morixF1	1.99369	p50xF1
B.morixF1	2.36468	p50xF1
B.morixF1	1.43389	p50xF1
B.morixF1	1.38506	p50xF1
B.morixF1	2.44438	p50xF1
B.morixF1	1.12953	p50xF1
B.morixF1	1.50969	p50xF1
B.morixF1	1.53061	p50xF1
B.morixF1	1.54214	p50xF1
B.morixF1	1.69371	p50xF1
B.morixF1	1.37363	p50xF1
B.morixF1	1.32872	p50xF1
B.morixF1	1.79122	p50xF1
B.morixF1	1.44098	p50xF1
B.morixF1	1.8632	p50xF1
B.morixF1	1.59147	p50xF1
B.morixF1	1.19686	p50xF1
B.morixF1	1.80344	p50xF1
B.morixF1	1.4219	p50xF1
B.morixF1	1.83886	p50xF1
B.morixF1	2.27572	p50xF1
B.morixF1	2.40671	p50xF1
B.morixF1	1.39251	p50xF1
B.morixF1	1.45362	p50xF1
B.morixF1	2.06104	p50xF1
B.morixF1	1.63094	p50xF1
B.morixF1	1.27306	p50xF1
B.morixF1	1.68762	p50xF1
B.morixF1	1.28855	p50xF1
B.morixF1	1.84536	p50xF1
B.morixF1	2.00634	p50xF1
B.morixF1	1.90334	p50xF1
B.morixF1	2.08308	p50xF1
B.morixF1	1.30823	p50xF1
B.morixF1	1.85615	p50xF1
B.morixF1	1.63166	p50xF1
B.morixF1	1.88537	p50xF1
B.morixF1	1.75685	p50xF1
B.morixF1	1.32162	p50xF1
B.morixF1	1.54508	p50xF1
B.morixF1	1.61824	p50xF1
B.morixF1	1.72081	p50xF1
B.morixF1	2.03145	p50xF1
B.morixF1	1.37481	p50xF1
B.morixF1	1.61651	p50xF1
B.morixF1	1.42319	p50xF1
B.morixF1	1.89308	p50xF1
B.morixF1	1.80663	p50xF1
B.morixF1	1.817	p50xF1
B.morixF1	1.87059	p50xF1
B.morixF1	1.49712	p50xF1
B.morixF1	1.92725	p50xF1
B.morixF1	1.71423	p50xF1
B.morixF1	2.04568	p50xF1
B.morixF1	2.15167	p50xF1
B.morixF1	1.87171	p50xF1
B.morixF1	2.1746	p50xF1
B.morixF1	1.88392	p50xF1
B.morixF1	1.96171	p50xF1
B.morixF1	2.03562	p50xF1
B.morixF1	1.31588	p50xF1
B.morixF1	2.03632	p50xF1
B.morixF1	1.66335	p50xF1
B.morixF1	1.56765	p50xF1
B.morixF1	2.49938	p50xF1
B.morixF1	2.19037	p50xF1
B.morixF1	2.31627	p50xF1
B.morixF1	2.00192	p50xF1
B.morixF1	2.30222	p50xF1
B.morixF1	2.2796	p50xF1
B.morixF1	1.62533	p50xF1
B.morixF1	2.14887	p50xF1
B.morixF1	1.30137	p50xF1
B.morixF1	1.66383	p50xF1
B.morixF1	1.64768	p50xF1
B.morixF1	0.930812	p50xF1
B.morixF1	2.20973	p50xF1
B.morixF1	1.45506	p50xF1
B.morixF1	2.21255	p50xF1
B.morixF1	1.42759	p50xF1
B.morixF1	1.78481	p50xF1
B.morixF1	2.2262	p50xF1
B.morixF1	1.80872	p50xF1
B.morixF1	1.32092	p50xF1
B.morixF1	1.94984	p50xF1
B.morixF1	1.77046	p50xF1
B.morixF1	1.64925	p50xF1
B.morixF1	2.03771	p50xF1
B.morixF1	1.47806	p50xF1
B.morixF1	2.0207	p50xF1
B.morixF1	1.8127	p50xF1
B.morixF1	1.61955	p50xF1
B.morixF1	1.53418	p50xF1
B.morixF1	1.70382	p50xF1
B.morixF1	1.71228	p50xF1
B.morixF1	2.36981	p50xF1
B.morixF1	1.35759	p50xF1
B.morixF1	2.25617	p50xF1
B.morixF1	1.62595	p50xF1
B.morixF1	1.91426	p50xF1
B.morixF1	1.42237	p50xF1
B.morixF1	1.38471	p50xF1
B.morixF1	1.51923	p50xF1
B.morixF1	2.02484	p50xF1
B.morixF1	2.00703	p50xF1
B.morixF1	1.37428	p50xF1
B.morixF1	1.65165	p50xF1
B.morixF1	1.73937	p50xF1
B.morixF1	1.70135	p50xF1
B.morixF1	1.68106	p50xF1
B.morixF1	2.03921	p50xF1
B.morixF1	1.73333	p50xF1
B.morixF1	1.64343	p50xF1
B.morixF1	1.69566	p50xF1
B.morixF1	1.28323	p50xF1
B.morixF1	1.55744	p50xF1
B.morixF1	1.69409	p50xF1
B.morixF1	1.6804	p50xF1
B.morixF1	1.52429	p50xF1
B.morixF1	1.94442	p50xF1
B.morixF1	1.32049	p50xF1
B.morixF1	1.8302	p50xF1
B.morixF1	1.6715	p50xF1
B.morixF1	1.54856	p50xF1
B.morixF1	1.87034	p50xF1
B.morixF1	1.97658	p50xF1
B.morixF1	1.81038	p50xF1
B.morixF1	1.67905	p50xF1
B.morixF1	1.65446	p50xF1
B.morixF1	1.65515	p50xF1
B.morixF1	2.31208	p50xF1
B.morixF1	1.43542	p50xF1
B.morixF1	1.76296	p50xF1
B.morixF1	1.57488	p50xF1
B.morixF1	1.51766	p50xF1
B.morixF1	1.51298	p50xF1
B.morixF1	1.83617	p50xF1
B.morixF1	1.83691	p50xF1
B.morixF1	1.82842	p50xF1
B.morixF1	1.98743	p50xF1
B.morixF1	1.69413	p50xF1
B.morixF1	1.82998	p50xF1
B.morixF1	1.89332	p50xF1
B.morixF1	1.81025	p50xF1
B.morixF1	2.20323	p50xF1
B.morixF1	1.8038	p50xF1
B.morixF1	1.35774	p50xF1
B.morixF1	1.49745	p50xF1
B.morixF1	2.33064	p50xF1
B.morixF1	1.48842	p50xF1
B.morixF1	1.83883	p50xF1
B.morixF1	1.2782	p50xF1
B.morixF1	1.46741	p50xF1
B.morixF1	1.44129	p50xF1
B.morixF1	2.33614	p50xF1
B.morixF1	1.76808	p50xF1
B.morixF1	1.67872	p50xF1
B.morixF1	1.55695	p50xF1
B.morixF1	2.22999	p50xF1
B.morixF1	1.92668	p50xF1
B.morixF1	2.00074	p50xF1
B.morixF1	2.40459	p50xF1
B.morixF1	1.67056	p50xF1
B.morixF1	1.35383	p50xF1
B.morixF1	1.53078	p50xF1
B.morixF1	1.26708	p50xF1
B.morixF1	2.65176	p50xF1
B.morixF1	2.42979	p50xF1
B.morixF1	2.0148	p50xF1
B.morixF1	1.49841	p50xF1
B.morixF1	1.90847	p50xF1
B.morixF1	1.82615	p50xF1
B.morixF1	1.82857	p50xF1
B.morixF1	1.81179	p50xF1
B.morixF1	2.2462	p50xF1
B.morixF1	1.21502	p50xF1
B.morixF1	1.90178	p50xF1
B.morixF1	1.4919	p50xF1
B.morixF1	1.83266	p50xF1
B.morixF1	2.07861	p50xF1
B.morixF1	2.05699	p50xF1
B.morixF1	1.73265	p50xF1
B.morixF1	1.78686	p50xF1
B.morixF1	1.54814	p50xF1
B.morixF1	2.20763	p50xF1
B.morixF1	1.86898	p50xF1
B.morixF1	1.4552	p50xF1
B.morixF1	1.58254	p50xF1
B.morixF1	2.37798	p50xF1
B.morixF1	1.88525	p50xF1
B.morixF1	1.89975	p50xF1
B.morixF1	1.59707	p50xF1
B.morixF1	1.19985	p50xF1
B.morixF1	2.05732	p50xF1
B.morixF1	1.89903	p50xF1
B.morixF1	1.6774	p50xF1
B.morixF1	2.07134	p50xF1
B.morixF1	2.153	p50xF1
B.morixF1	1.5635	p50xF1
B.morixF1	1.96969	p50xF1
B.morixF1	1.86547	p50xF1
B.morixF1	1.50854	p50xF1
B.morixF1	1.83738	p50xF1
B.morixF1	1.82882	p50xF1
B.morixF1	2.09312	p50xF1
B.morixF1	1.82942	p50xF1
B.morixF1	1.99711	p50xF1
B.morixF1	1.80157	p50xF1
B.morixF1	1.45348	p50xF1
B.morixF1	1.7543	p50xF1
B.morixF1	1.98031	p50xF1
B.morixF1	1.97509	p50xF1
B.morixF1	1.67436	p50xF1
B.morixF1	1.51613	p50xF1
B.morixF1	1.64197	p50xF1
B.morixF1	1.33797	p50xF1
B.morixF1	2.40562	p50xF1
B.morixF1	1.81219	p50xF1
B.morixF1	2.58345	p50xF1
B.morixF1	1.3309	p50xF1
B.morixF1	1.94551	p50xF1
B.morixF1	1.48002	p50xF1
B.morixF1	0.816542	p50xF1
B.morixF1	1.92603	p50xF1
B.morixF1	1.87333	p50xF1
B.morixF1	1.90771	p50xF1
B.morixF1	1.4658	p50xF1
B.morixF1	1.9188	p50xF1
B.morixF1	1.163	p50xF1
B.morixF1	2.1177	p50xF1
B.morixF1	1.75806	p50xF1
B.morixF1	1.81122	p50xF1
B.morixF1	1.62697	p50xF1
B.morixF1	1.79574	p50xF1
B.morixF1	2.01316	p50xF1
B.morixF1	2.03873	p50xF1
B.morixF1	2.20218	p50xF1
B.morixF1	1.79523	p50xF1
B.morixF1	2.0472	p50xF1
B.morixF1	2.61487	p50xF1
B.morixF1	1.88329	p50xF1
B.morixF1	1.86611	p50xF1
B.morixF1	1.6551	p50xF1
B.morixF1	1.5797	p50xF1
B.morixF1	1.477	p50xF1
B.morixF1	1.65347	p50xF1
B.morixF1	2.19432	p50xF1
B.morixF1	1.23182	p50xF1
B.morixF1	1.60202	p50xF1
B.morixF1	1.48235	p50xF1
B.morixF1	1.61813	p50xF1
B.morixF1	1.83127	p50xF1
B.morixF1	2.15413	p50xF1
B.morixF1	2.34413	p50xF1
B.morixF1	1.50068	p50xF1
B.morixF1	2.30835	p50xF1
B.morixF1	1.36789	p50xF1
B.morixF1	2.52708	p50xF1
B.morixF1	2.20913	p50xF1
B.morixF1	2.0956	p50xF1
B.morixF1	1.88373	p50xF1
B.morixF1	1.67979	p50xF1
B.morixF1	1.76396	p50xF1
B.morixF1	1.98705	p50xF1
B.morixF1	1.67668	p50xF1
B.morixF1	2.02395	p50xF1
B.morixF1	1.80764	p50xF1
B.morixF1	1.43371	p50xF1
B.morixF1	1.88001	p50xF1
B.morixF1	1.94798	p50xF1
B.morixF1	1.77239	p50xF1
B.morixF1	1.80481	p50xF1
B.morixF1	2.62601	p50xF1
B.morixF1	1.60049	p50xF1
B.morixF1	2.13841	p50xF1
B.morixF1	1.52537	p50xF1
B.morixF1	2.05375	p50xF1
B.morixF1	1.98969	p50xF1
B.morixF1	1.35207	p50xF1
B.morixF1	2.26248	p50xF1
B.morixF1	2.27558	p50xF1
B.morixF1	1.91716	p50xF1
B.morixF1	1.7803	p50xF1
B.morixF1	1.82403	p50xF1
B.morixF1	2.34333	p50xF1
B.morixF1	1.71108	p50xF1
B.morixF1	1.84299	p50xF1
B.morixF1	1.77721	p50xF1
B.morixF1	1.77006	p50xF1
B.morixF1	1.29418	p50xF1
B.morixF1	2.14786	p50xF1
B.morixF1	2.22774	p50xF1
B.morixF1	2.31063	p50xF1
B.morixF1	1.72082	p50xF1
B.morixF1	1.70464	p50xF1
B.morixF1	1.72823	p50xF1
B.morixF1	1.90387	p50xF1
B.morixF1	1.80086	p50xF1
B.morixF1	1.70109	p50xF1
B.morixF1	1.68732	p50xF1
B.morixF1	1.6378	p50xF1
B.morixF1	2.04353	p50xF1
B.morixF1	2.36624	p50xF1
B.morixF1	1.44718	p50xF1
B.morixF1	1.74566	p50xF1
B.morixF1	2.27102	p50xF1
B.morixF1	1.21183	p50xF1
B.morixF1	1.92012	p50xF1
B.morixF1	1.37853	p50xF1
B.morixF1	1.79321	p50xF1
B.morixF1	1.78213	p50xF1
B.morixF1	1.50741	p50xF1
B.morixF1	1.89506	p50xF1
B.morixF1	1.80565	p50xF1
B.morixF1	1.97987	p50xF1
B.morixF1	1.57958	p50xF1
B.morixF1	1.65822	p50xF1
B.morixF1	1.03762	p50xF1
B.morixF1	1.35098	p50xF1
B.morixF1	1.43833	p50xF1
B.morixF1	2.0032	p50xF1
B.morixF1	2.00157	p50xF1
B.morixF1	1.85003	p50xF1
B.morixF1	2.35009	p50xF1
B.morixF1	2.07001	p50xF1
B.morixF1	2.28494	p50xF1
B.morixF1	1.17469	p50xF1
B.morixF1	1.17744	p50xF1
B.morixF1	1.92793	p50xF1
B.morixF1	2.00229	p50xF1
B.morixF1	1.20126	p50xF1
B.morixF1	1.42538	p50xF1
B.morixF1	1.52943	p50xF1
B.morixF1	1.16699	p50xF1
B.morixF1	1.66491	p50xF1
B.morixF1	2.35068	p50xF1
B.morixF1	1.53678	p50xF1
B.morixF1	1.71651	p50xF1
B.morixF1	1.56761	p50xF1
B.morixF1	1.92585	p50xF1
B.morixF1	1.9556	p50xF1
B.morixF1	1.46423	p50xF1
B.morixF1	1.16833	p50xF1
B.morixF1	1.6399	p50xF1
B.morixF1	0.862511	p50xF1
B.morixF1	1.29673	p50xF1
B.morixF1	1.32556	p50xF1
B.morixF1	1.76807	p50xF1
B.morixF1	1.70306	p50xF1
B.morixF1	1.76647	p50xF1
B.morixF1	1.69042	p50xF1
B.morixF1	2.07309	p50xF1
B.morixF1	2.04511	p50xF1
B.morixF1	1.52035	p50xF1
B.morixF1	1.58172	p50xF1
B.morixF1	1.44566	p50xF1
B.morixF1	1.52127	p50xF1
B.morixF1	1.97735	p50xF1
B.morixF1	1.95174	p50xF1
B.morixF1	1.57641	p50xF1
B.morixF1	1.21444	p50xF1
B.morixF1	2.03522	p50xF1
B.morixF1	1.86198	p50xF1
B.morixF1	1.26168	p50xF1
B.morixF1	1.59197	p50xF1
B.morixF1	1.51227	p50xF1
B.morixF1	1.62693	p50xF1
B.morixF1	1.49636	p50xF1
B.morixF1	1.67131	p50xF1
B.morixF1	1.85337	p50xF1
B.morixF1	1.45664	p50xF1
B.morixF1	1.37856	p50xF1
B.morixF1	1.27182	p50xF1
B.morixF1	2.16785	p50xF1
B.morixF1	1.70379	p50xF1
B.morixF1	1.74392	p50xF1
B.morixF1	1.51109	p50xF1
B.morixF1	1.80606	p50xF1
B.morixF1	1.90661	p50xF1
B.morixF1	1.62001	p50xF1
B.morixF1	2.08391	p50xF1
B.morixF1	1.29636	p50xF1
B.morixF1	0.763819	p50xF1
B.morixF1	1.3576	p50xF1
B.morixF1	1.11398	p50xF1
B.morixF1	1.34317	p50xF1
B.morixF1	1.6582	p50xF1
B.morixF1	1.85685	p50xF1
B.morixF1	1.18505	p50xF1
B.morixF1	1.57573	p50xF1
B.morixF1	1.51536	p50xF1
B.morixF1	1.76592	p50xF1
B.morixF1	1.80551	p50xF1
B.morixF1	0.705073	p50xF1
B.morixF1	1.65741	p50xF1
B.morixF1	1.60015	p50xF1
B.morixF1	1.69556	p50xF1
B.morixF1	1.48502	p50xF1
B.morixF1	2.63635	p50xF1
B.morixF1	1.40494	p50xF1
B.morixF1	2.20879	p50xF1
B.morixF1	2.31759	p50xF1
B.morixF1	1.5521	p50xF1
B.morixF1	2.01222	p50xF1
B.morixF1	1.24388	p50xF1
B.morixF1	1.49433	p50xF1
B.morixF1	1.19714	p50xF1
B.morixF1	1.79174	p50xF1
B.morixF1	1.83509	p50xF1
B.morixF1	1.24312	p50xF1
B.morixF1	2.20249	p50xF1
B.morixF1	1.51295	p50xF1
B.morixF1	1.5783	p50xF1
B.morixF1	1.60045	p50xF1
B.morixF1	1.36691	p50xF1
B.morixF1	1.6082	p50xF1
B.morixF1	1.78398	p50xF1
B.morixF1	1.8559	p50xF1
B.morixF1	1.60252	p50xF1
B.morixF1	2.05903	p50xF1
B.morixF1	1.46682	p50xF1
B.morixF1	1.71029	p50xF1
B.morixF1	2.23721	p50xF1
B.morixF1	2.10949	p50xF1
B.morixF1	2.31933	p50xF1
B.morixF1	1.66731	p50xF1
B.morixF1	2.34727	p50xF1
B.morixF1	1.53128	p50xF1
B.morixF1	1.70447	p50xF1
B.morixF1	2.23967	p50xF1
B.morixF1	1.837	p50xF1
B.morixF1	1.97373	p50xF1
B.morixF1	1.62792	p50xF1
B.morixF1	1.55821	p50xF1
B.morixF1	1.80939	p50xF1
B.morixF1	1.58154	p50xF1
B.morixF1	1.95893	p50xF1
B.morixF1	1.74201	p50xF1
B.morixF1	2.2377	p50xF1
B.morixF1	1.90336	p50xF1
B.morixF1	1.89329	p50xF1
B.morixF1	2.23549	p50xF1
B.morixF1	1.97855	p50xF1
B.morixF1	2.03246	p50xF1
B.morixF1	2.56235	p50xF1
B.morixF1	1.76005	p50xF1
B.morixF1	2.53533	p50xF1
B.morixF1	1.94398	p50xF1
B.morixF1	1.59609	p50xF1
B.morixF1	1.53804	p50xF1
B.morixF1	2.61059	p50xF1
B.morixF1	2.11296	p50xF1
B.morixF1	1.68846	p50xF1
B.morixF1	2.17617	p50xF1
B.morixF1	1.72881	p50xF1
B.morixF1	2.15307	p50xF1
B.morixF1	1.71075	p50xF1
B.morixF1	2.25424	p50xF1
B.morixF1	1.20349	p50xF1
B.morixF1	1.26457	p50xF1
B.morixF1	1.41774	p50xF1
B.morixF1	1.46369	p50xF1
B.morixF1	1.91399	p50xF1
B.morixF1	1.53557	p50xF1
B.morixF1	2.28044	p50xF1
B.morixF1	1.64632	p50xF1
B.morixF1	2.14586	p50xF1
B.morixF1	1.28144	p50xF1
B.morixF1	2.04044	p50xF1
B.morixF1	2.14395	p50xF1
B.morixF1	1.57734	p50xF1
B.morixF1	1.81039	p50xF1
B.morixF1	1.93947	p50xF1
B.morixF1	1.74905	p50xF1
B.morixF1	1.23031	p50xF1
B.morixF1	1.91484	p50xF1
B.morixF1	1.96734	p50xF1
B.morixF1	1.95416	p50xF1
B.morixF1	1.72519	p50xF1
B.morixF1	1.16213	p50xF1
B.morixF1	2.51634	p50xF1
B.morixF1	1.92629	p50xF1
B.morixF1	2.06531	p50xF1
B.morixF1	1.39733	p50xF1
B.morixF1	1.87051	p50xF1
B.morixF1	2.02522	p50xF1
B.morixF1	1.68653	p50xF1
B.morixF1	1.60176	p50xF1
B.morixF1	1.56737	p50xF1
B.morixF1	2.30908	p50xF1
B.morixF1	1.54202	p50xF1
B.morixF1	1.6507	p50xF1
B.morixF1	2.38151	p50xF1
B.morixF1	1.43186	p50xF1
B.morixF1	1.92258	p50xF1
B.morixF1	2.09502	p50xF1
B.morixF1	1.89443	p50xF1
B.morixF1	1.21528	p50xF1
B.morixF1	2.30127	p50xF1
B.morixF1	1.86395	p50xF1
B.morixF1	1.96438	p50xF1
B.morixF1	2.15346	p50xF1
B.morixF1	1.79172	p50xF1
B.morixF1	1.98934	p50xF1
B.morixF1	1.46762	p50xF1
B.morixF1	1.45534	p50xF1
B.morixF1	2.14702	p50xF1
B.morixF1	1.44452	p50xF1
B.morixF1	1.33214	p50xF1
B.morixF1	1.16975	p50xF1
B.morixF1	1.9588	p50xF1
B.morixF1	1.4347	p50xF1
B.morixF1	1.73218	p50xF1
B.mandarina	3.30927	Sakado
B.mandarina	2.96284	Sakado
B.mandarina	3.9953	Sakado
B.mandarina	3.34151	Sakado
B.mandarina	3.07645	Sakado
B.mandarina	3.87969	Sakado
B.mandarina	3.32633	Sakado
B.mandarina	3.41872	Sakado
B.mandarina	2.26279	Sakado
B.mandarina	3.37138	Sakado
B.mandarina	3.84926	Sakado
B.mandarina	3.63811	Sakado
B.mandarina	3.45615	Sakado
B.mandarina	4.06493	Sakado
B.mandarina	3.68106	Sakado
B.mandarina	4.06844	Sakado
B.mandarina	3.66955	Sakado
B.mandarina	4.01263	Sakado
B.mandarina	3.6055	Sakado
B.mandarina	3.76108	Sakado
B.mandarina	4.28991	Sakado
B.mandarina	4.72505	Sakado
B.mandarina	4.12208	Sakado
B.mandarina	3.74243	Sakado
B.mandarina	3.82024	Sakado
B.mandarina	5.2026	Sakado
B.mandarina	3.35661	Sakado
B.mandarina	3.44807	Sakado
B.mandarina	3.3124	Sakado
B.mandarina	3.41693	Sakado
B.mandarina	2.35741	Sakado
B.mandarina	2.69307	Sakado
B.mandarina	3.41103	Sakado
B.mandarina	3.32298	Sakado
B.mandarina	3.54329	Sakado
B.mandarina	2.58528	Sakado
B.mandarina	4.02985	Sakado
B.mandarina	4.72036	Sakado
B.mandarina	2.82273	Sakado
B.mandarina	3.56031	Sakado
B.mandarina	2.95012	Sakado
B.mandarina	3.96479	Sakado
B.mandarina	3.44138	Sakado
B.mandarina	3.43665	Sakado
B.mandarina	3.83313	Sakado
B.mandarina	3.38167	Sakado
B.mandarina	4.00674	Sakado
B.mandarina	3.00053	Sakado
B.mandarina	2.31185	Sakado
B.mandarina	3.37353	Sakado
B.mandarina	3.22535	Sakado
B.mandarina	3.25565	Sakado
B.mandarina	3.76923	Sakado
B.mandarina	4.36563	Sakado
B.mandarina	3.72161	Sakado
B.mandarina	3.8029	Sakado
B.mandarina	1.52954	Sakado
B.mandarina	2.93102	Sakado
B.mandarina	3.71557	Sakado
B.mandarina	3.1385	Sakado
B.mori	0.81	p50
B.mori	0.87	p50
B.mori	1.17	p50
B.mori	0.94	p50
B.mori	0.88	p50
B.mori	0.92	p50
B.mori	1.01	p50
B.mori	0.85	p50
B.mori	1.09	p50
B.mori	0.9	p50
B.mori	0.99	p50
B.mori	0.77	p50
B.mori	0.97	p50
F1	2.74	p50xsakado
F1	2.55	p50xsakado
F1	2.34	p50xsakado
F1	2.23	p50xsakado
F1	2.4	p50xsakado
F1	2.47	p50xsakado
F1	1.59	p50xsakado
F1	2.09	p50xsakado
F1	2.55	p50xsakado
F1	2.58	p50xsakado
F1	1.74	p50xsakado
F1	2.36	p50xsakado
F1	2.05	p50xsakado
F2	1.39407	F1xF1
F2	1.8098	F1xF1
F2	1.87425	F1xF1
F2	1.43183	F1xF1
F2	1.73043	F1xF1
F2	1.96406	F1xF1
F2	1.95933	F1xF1
F2	1.58014	F1xF1
F2	1.50142	F1xF1
F2	1.55126	F1xF1
F2	1.87082	F1xF1
F2	1.51261	F1xF1
F2	1.5665	F1xF1
F2	1.74021	F1xF1
F2	1.68527	F1xF1
F2	1.96481	F1xF1
F2	1.28898	F1xF1
F2	1.35777	F1xF1
F2	1.57712	F1xF1
F2	1.94445	F1xF1
F2	1.44878	F1xF1
F2	1.52057	F1xF1
F2	2.33538	F1xF1
F2	1.61756	F1xF1
F2	1.56173	F1xF1
F2	1.57982	F1xF1
F2	1.9303	F1xF1
F2	1.89578	F1xF1
F2	1.93218	F1xF1
F2	1.77556	F1xF1
F2	2.37031	F1xF1
F2	1.9858	F1xF1
F2	1.5895	F1xF1
F2	1.42729	F1xF1
F2	1.5298	F1xF1
F2	2.23535	F1xF1
F2	2.10974	F1xF1
F2	2.40576	F1xF1
F2	1.79451	F1xF1
F2	1.89255	F1xF1
F2	1.58346	F1xF1
F2	1.96877	F1xF1
F2	1.63365	F1xF1
F2	1.66977	F1xF1
F2	1.87996	F1xF1
F2	2.31295	F1xF1
F2	1.94413	F1xF1
F2	2.0207	F1xF1
F2	1.90436	F1xF1
F2	2.15413	F1xF1
F2	1.15577	F1xF1
F2	2.03873	F1xF1
F2	1.90067	F1xF1
F2	1.97841	F1xF1
F2	2.06136	F1xF1
F2	2.45601	F1xF1
F2	2.03415	F1xF1
F2	1.68293	F1xF1
F2	1.76034	F1xF1
F2	1.93572	F1xF1
F2	1.54903	F1xF1
F2	1.81115	F1xF1
F2	1.18842	F1xF1
F2	1.99221	F1xF1
F2	1.80058	F1xF1
F2	2.04746	F1xF1
F2	1.60615	F1xF1
F2	1.53128	F1xF1
F2	1.06498	F1xF1
F2	1.27187	F1xF1
F2	2.34103	F1xF1
F2	1.7882	F1xF1
F2	2.07006	F1xF1
F2	1.03702	F1xF1
F2	1.55725	F1xF1
F2	1.65566	F1xF1
F2	2.04403	F1xF1
F2	1.47328	F1xF1
F2	2.46649	F1xF1
F2	1.13939	F1xF1
F2	1.55051	F1xF1
F2	2.16784	F1xF1
F2	1.91988	F1xF1
F2	2.3557	F1xF1
F2	1.77152	F1xF1
F2	1.61066	F1xF1
F2	1.91005	F1xF1
F2	2.29528	F1xF1
F2	2.07004	F1xF1
F2	2.16835	F1xF1
F2	1.85902	F1xF1
F2	1.78269	F1xF1
F2	1.49008	F1xF1
F2	2.61413	F1xF1
F2	1.20802	F1xF1
F2	1.75761	F1xF1
F2	1.74473	F1xF1
F2	2.77105	F1xF1
F2	2.29548	F1xF1
F2	2.11395	F1xF1
F2	1.54142	F1xF1
F2	1.94604	F1xF1
F2	1.54803	F1xF1
F2	1.92516	F1xF1
F2	1.3949	F1xF1
F2	2.07321	F1xF1
F2	2.35578	F1xF1
F2	1.81051	F1xF1
F2	2.14245	F1xF1
F2	1.96761	F1xF1
F2	1.84003	F1xF1
F2	1.8244	F1xF1
F2	2.11332	F1xF1
F2	1.63094	F1xF1
F2	1.70069	F1xF1
F2	1.8118	F1xF1
F2	2.22994	F1xF1
F2	1.64165	F1xF1
F2	1.44651	F1xF1
F2	1.55132	F1xF1
F2	2.15103	F1xF1
F2	2.28852	F1xF1
F2	2.05641	F1xF1
F2	1.87096	F1xF1
F2	1.62357	F1xF1
F2	1.97753	F1xF1
F2	2.1139	F1xF1
F2	2.41565	F1xF1
F2	1.35738	F1xF1
F2	2.52959	F1xF1
F2	1.73666	F1xF1
F2	1.9771	F1xF1
F2	1.87489	F1xF1
F2	1.47766	F1xF1
F2	2.09009	F1xF1
F2	2.11198	F1xF1
F2	1.96229	F1xF1
F2	1.86663	F1xF1
F2	1.96233	F1xF1
F2	1.73378	F1xF1
F2	1.53446	F1xF1
F2	1.90554	F1xF1
F2	1.61523	F1xF1
F2	2.07518	F1xF1
F2	1.74662	F1xF1
F2	1.98322	F1xF1
F2	2.05358	F1xF1
F2	2.26331	F1xF1
F2	1.73192	F1xF1
F2	2.23456	F1xF1
F2	1.83519	F1xF1
F2	2.43429	F1xF1
F2	1.84829	F1xF1
F2	1.91592	F1xF1
F2	2.13701	F1xF1
F2	1.59807	F1xF1
F2	2.13486	F1xF1
F2	2.01381	F1xF1
F2	1.41828	F1xF1
F2	1.79601	F1xF1
F2	1.6796	F1xF1
F2	1.97208	F1xF1
F2	1.97204	F1xF1
F2	1.9667	F1xF1
F2	1.92064	F1xF1
F2	1.8954	F1xF1
F2	2.26089	F1xF1
F2	2.09327	F1xF1
F2	1.0823	F1xF1
F2	1.87042	F1xF1
F2	1.70329	F1xF1
F2	1.36405	F1xF1
F2	1.36299	F1xF1
F2	2.34429	F1xF1
F2	2.14843	F1xF1
F2	2.14546	F1xF1
F2	2.02095	F1xF1
F2	2.20967	F1xF1
F2	2.24924	F1xF1
F2	1.93336	F1xF1
F2	1.8368	F1xF1
F2	1.9285	F1xF1
F2	1.60491	F1xF1
F2	1.82887	F1xF1
F2	1.53655	F1xF1
F2	2.02465	F1xF1
F2	1.97313	F1xF1
F2	0.864326	F1xF1
F2	1.86913	F1xF1
F2	1.17561	F1xF1
F2	1.99296	F1xF1
F2	1.99475	F1xF1
F2	2.49003	F1xF1
F2	2.17166	F1xF1
F2	1.71333	F1xF1
F2	1.68794	F1xF1
F2	2.0669	F1xF1
F2	1.7165	F1xF1
F2	1.8928	F1xF1
F2	1.85782	F1xF1
F2	2.32108	F1xF1
F2	1.80353	F1xF1
F2	1.43882	F1xF1
F2	2.0418	F1xF1
F2	1.90304	F1xF1
F2	2.03423	F1xF1
F2	2.2604	F1xF1
F2	2.41243	F1xF1
F2	1.41924	F1xF1
F2	1.88577	F1xF1
F2	2.24386	F1xF1
F2	1.77343	F1xF1
F2	2.20662	F1xF1
F2	2.84028	F1xF1
F2	2.43171	F1xF1
F2	2.14266	F1xF1
F2	2.24318	F1xF1
F2	2.19139	F1xF1
F2	2.15259	F1xF1
F2	1.96183	F1xF1
F2	1.66719	F1xF1
F2	2.28122	F1xF1
F2	2.07405	F1xF1
F2	1.66512	F1xF1
F2	2.45801	F1xF1
F2	1.79926	F1xF1
F2	1.90876	F1xF1
F2	1.6189	F1xF1
F2	1.10974	F1xF1
F2	1.75657	F1xF1
F2	2.35527	F1xF1
F2	1.82677	F1xF1
F2	1.60467	F1xF1
F2	1.78216	F1xF1
F2	0.956813	F1xF1
F2	1.71511	F1xF1
F2	1.83735	F1xF1
F2	0.699285	F1xF1
F2	1.40747	F1xF1
F2	2.52754	F1xF1
F2	1.93382	F1xF1
F2	2.22606	F1xF1
F2	1.97256	F1xF1
F2	1.9093	F1xF1
F2	1.87563	F1xF1
F2	2.18502	F1xF1
F2	2.01109	F1xF1
F2	1.8063	F1xF1
F2	1.92244	F1xF1
F2	2.14105	F1xF1
F2	1.85289	F1xF1
F2	1.94759	F1xF1
F2	2.30129	F1xF1
F2	1.80759	F1xF1
F2	2.08794	F1xF1
F2	1.81922	F1xF1
F2	1.90886	F1xF1
F2	2.30334	F1xF1
F2	1.56799	F1xF1
F2	2.03588	F1xF1
F2	1.14197	F1xF1
F2	1.38208	F1xF1
F2	2.29229	F1xF1
F2	2.0162	F1xF1
F2	2.21201	F1xF1
F2	1.86645	F1xF1
F2	1.85367	F1xF1
F2	1.77028	F1xF1
F2	2.3829	F1xF1
F2	2.0967	F1xF1
F2	1.99129	F1xF1
F2	1.77649	F1xF1
F2	1.53492	F1xF1
F2	1.93332	F1xF1
F2	1.40789	F1xF1
F2	1.69573	F1xF1
F2	1.19862	F1xF1
F2	2.10867	F1xF1
F2	2.03969	F1xF1
F2	1.97404	F1xF1
F2	2.22135	F1xF1
F2	2.09048	F1xF1
F2	1.39978	F1xF1
F2	2.2368	F1xF1
F2	1.26007	F1xF1
F2	2.19955	F1xF1
F2	2.13929	F1xF1
F2	2.02097	F1xF1
F2	1.81319	F1xF1
F2	2.30733	F1xF1
F2	1.38444	F1xF1
F2	0.978342	F1xF1
F2	1.99147	F1xF1
F2	2.21649	F1xF1
F2	1.74182	F1xF1
F2	1.7239	F1xF1
F2	1.92536	F1xF1
F2	2.31209	F1xF1
F2	1.73041	F1xF1
F2	0.92409	F1xF1
F2	0.810021	F1xF1
F2	2.02332	F1xF1
F2	2.66294	F1xF1
F2	1.83228	F1xF1
F2	1.79379	F1xF1
F2	2.49437	F1xF1
F2	2.25582	F1xF1
F2	2.29056	F1xF1
F2	2.17832	F1xF1
F2	1.77265	F1xF1
F2	2.2608	F1xF1
F2	1.93998	F1xF1
F2	1.98192	F1xF1
F2	2.10186	F1xF1
F2	1.72505	F1xF1
F2	2.60377	F1xF1
F2	2.29318	F1xF1
F2	1.95057	F1xF1
F2	2.13262	F1xF1
F2	1.88466	F1xF1
F2	1.47279	F1xF1
F2	1.47823	F1xF1
F2	1.82694	F1xF1
F2	1.97315	F1xF1
F2	2.03669	F1xF1
F2	1.96189	F1xF1
F2	1.88624	F1xF1
