## Supplementary material for "*Cis*-regulatory evolution of Wnt family genes contributes to a morphological difference between silkworm species": Supp Data Tables: SupplementalData3_12232025_ASEdata.xlsx

### Sheet: SupplementalData2
Supplemental data 3. Raw read counts for B. mori and B. mandarina alleles without allowing for mismatches.
SampleName	AmpliconType	Stage	Segment	B. mandarina	B. mori	Gene	TechnicalReplicate	BiologicalReplicate
wnt9_S1	cDNA	L1	caudal	584	1068	1.wnt9	a	a
wnt9_S1	cDNA	L1	caudal	774	981	1.wnt9	b	a
wnt9_S1	cDNA	L1	caudal	654	955	1.wnt9	c	a
wnt9_S13	cDNA	L1	caudal	732	836	1.wnt9	a	b
wnt9_S13	cDNA	L1	caudal	475	648	1.wnt9	b	b
wnt9_S13	cDNA	L1	caudal	442	540	1.wnt9	c	b
wnt9_S5	cDNA	L1	caudal	1225	1163	1.wnt9	a	c
wnt9_S5	cDNA	L1	caudal	735	789	1.wnt9	b	c
wnt9_S5	cDNA	L1	caudal	1035	896	1.wnt9	c	c
wnt9_S9	cDNA	L1	caudal	1199	1145	1.wnt9	a	d
wnt9_S9	cDNA	L1	caudal	1037	1050	1.wnt9	b	d
wnt9_S9	cDNA	L1	caudal	904	826	1.wnt9	c	d
P2-S1-S17	cDNA	L1	caudal	1261	1112	2.wnt1	a	a
P2-S1-S255	cDNA	L1	caudal	396	395	2.wnt1	b	a
P2-S1-S493	cDNA	L1	caudal	242	206	2.wnt1	c	a
P2-S13-S267	cDNA	L1	caudal	214	261	2.wnt1	b	b
P2-S13-S29	cDNA	L1	caudal	1180	1217	2.wnt1	a	b
P2-S13-S505	cDNA	L1	caudal	196	152	2.wnt1	c	b
P2-S5-S21	cDNA	L1	caudal	955	640	2.wnt1	a	c
P2-S5-S259	cDNA	L1	caudal	0	2	2.wnt1	b	c
P2-S5-S497	cDNA	L1	caudal	150	104	2.wnt1	c	c
P2-S9-S25	cDNA	L1	caudal	868	440	2.wnt1	a	d
P2-S9-S263	cDNA	L1	caudal	248	106	2.wnt1	b	d
P2-S9-S501	cDNA	L1	caudal	667	283	2.wnt1	c	d
P4-S1-S287	cDNA	L1	caudal	502	415	3.wnt6	b	a
P4-S1-S49	cDNA	L1	caudal	1696	944	3.wnt6	a	a
P4-S1-S525	cDNA	L1	caudal	482	271	3.wnt6	c	a
P4-S13-S299	cDNA	L1	caudal	236	277	3.wnt6	b	b
P4-S13-S537	cDNA	L1	caudal	111	163	3.wnt6	c	b
P4-S13-S61	cDNA	L1	caudal	922	992	3.wnt6	a	b
P4-S5-S291	cDNA	L1	caudal	519	318	3.wnt6	b	c
P4-S5-S529	cDNA	L1	caudal	234	141	3.wnt6	c	c
P4-S5-S53	cDNA	L1	caudal	1184	845	3.wnt6	a	c
P4-S9-S295	cDNA	L1	caudal	406	150	3.wnt6	b	d
P4-S9-S533	cDNA	L1	caudal	675	187	3.wnt6	c	d
P4-S9-S57	cDNA	L1	caudal	1510	393	3.wnt6	a	d
wnt10_S1	cDNA	L1	caudal	65	352	4.wnt10	a	a
wnt10_S1	cDNA	L1	caudal	759	979	4.wnt10	b	a
wnt10_S1	cDNA	L1	caudal	139	447	4.wnt10	c	a
wnt10_S13	cDNA	L1	caudal	589	688	4.wnt10	a	b
wnt10_S13	cDNA	L1	caudal	719	646	4.wnt10	b	b
wnt10_S13	cDNA	L1	caudal	727	725	4.wnt10	c	b
wnt10_S5	cDNA	L1	caudal	171	567	4.wnt10	a	c
wnt10_S5	cDNA	L1	caudal	748	709	4.wnt10	b	c
wnt10_S5	cDNA	L1	caudal	1265	933	4.wnt10	c	c
wnt10_S9	cDNA	L1	caudal	349	608	4.wnt10	a	d
wnt10_S9	cDNA	L1	caudal	24	83	4.wnt10	b	d
wnt10_S9	cDNA	L1	caudal	667	921	4.wnt10	c	d
ninaS1	cDNA	L1	caudal	1687	1926	5.ninaC	a	a
ninaS1	cDNA	L1	caudal	1457	1596	5.ninaC	b	a
ninaS1	cDNA	L1	caudal	1496	1331	5.ninaC	c	a
ninaS13	cDNA	L1	caudal	1483	1538	5.ninaC	a	b
ninaS13	cDNA	L1	caudal	1440	1491	5.ninaC	b	b
ninaS13	cDNA	L1	caudal	1326	1542	5.ninaC	c	b
ninaS5	cDNA	L1	caudal	1687	1790	5.ninaC	a	c
ninaS5	cDNA	L1	caudal	1601	1816	5.ninaC	b	c
ninaS5	cDNA	L1	caudal	1651	1785	5.ninaC	c	c
ninaS9	cDNA	L1	caudal	3951	3341	5.ninaC	a	d
ninaS9	cDNA	L1	caudal	3735	3221	5.ninaC	b	d
ninaS9	cDNA	L1	caudal	3745	3297	5.ninaC	c	d
P12-S1-S223	cDNA	L1	caudal	726	685	6.lolaI	a	a
P12-S1-S365	cDNA	L1	caudal	537	554	6.lolaI	b	a
P12-S1-S603	cDNA	L1	caudal	530	625	6.lolaI	c	a
P12-S13-S235	cDNA	L1	caudal	601	736	6.lolaI	a	b
P12-S13-S377	cDNA	L1	caudal	569	675	6.lolaI	b	b
P12-S13-S615	cDNA	L1	caudal	529	602	6.lolaI	c	b
P12-S5-S227	cDNA	L1	caudal	676	875	6.lolaI	a	c
P12-S5-S369	cDNA	L1	caudal	512	496	6.lolaI	b	c
P12-S5-S607	cDNA	L1	caudal	620	584	6.lolaI	c	c
P12-S9-S231	cDNA	L1	caudal	420	409	6.lolaI	a	d
P12-S9-S373	cDNA	L1	caudal	449	535	6.lolaI	b	d
P12-S9-S611	cDNA	L1	caudal	701	676	6.lolaI	c	d
P6-S1-S319	cDNA	L1	caudal	89	100	7.Lip3-like	b	a
P6-S1-S557	cDNA	L1	caudal	182	159	7.Lip3-like	c	a
P6-S1-S81	cDNA	L1	caudal	939	939	7.Lip3-like	a	a
P6-S13-S331	cDNA	L1	caudal	722	590	7.Lip3-like	b	b
P6-S13-S569	cDNA	L1	caudal	154	181	7.Lip3-like	c	b
P6-S13-S93	cDNA	L1	caudal	747	811	7.Lip3-like	a	b
P6-S5-S323	cDNA	L1	caudal	213	124	7.Lip3-like	b	c
P6-S5-S561	cDNA	L1	caudal	275	318	7.Lip3-like	c	c
P6-S5-S85	cDNA	L1	caudal	832	863	7.Lip3-like	a	c
P6-S9-S327	cDNA	L1	caudal	435	606	7.Lip3-like	b	d
P6-S9-S565	cDNA	L1	caudal	407	287	7.Lip3-like	c	d
P6-S9-S89	cDNA	L1	caudal	715	741	7.Lip3-like	a	d
girdin-like_S1	cDNA	L1	caudal	1803	1950	8.Girdin-like	a	a
girdin-like_S1	cDNA	L1	caudal	2010	2013	8.Girdin-like	b	a
girdin-like_S1	cDNA	L1	caudal	2048	1645	8.Girdin-like	c	a
girdin-like_S13	cDNA	L1	caudal	1502	1850	8.Girdin-like	a	b
girdin-like_S13	cDNA	L1	caudal	1708	1600	8.Girdin-like	b	b
girdin-like_S13	cDNA	L1	caudal	1240	1297	8.Girdin-like	c	b
girdin-like_S5	cDNA	L1	caudal	1654	1863	8.Girdin-like	a	c
girdin-like_S5	cDNA	L1	caudal	1379	1547	8.Girdin-like	b	c
girdin-like_S5	cDNA	L1	caudal	1822	1732	8.Girdin-like	c	c
girdin-like_S9	cDNA	L1	caudal	1861	1917	8.Girdin-like	a	d
girdin-like_S9	cDNA	L1	caudal	2303	2513	8.Girdin-like	b	d
girdin-like_S9	cDNA	L1	caudal	2106	1950	8.Girdin-like	c	d
P8-S1-S119	cDNA	L1	caudal	401	617	9.IntB2	a	a
P8-S1-S397	cDNA	L1	caudal	153	152	9.IntB2	b	a
P8-S1-S635	cDNA	L1	caudal	138	117	9.IntB2	c	a
P8-S13-S131	cDNA	L1	caudal	569	632	9.IntB2	a	b
P8-S13-S409	cDNA	L1	caudal	85	73	9.IntB2	b	b
P8-S13-S647	cDNA	L1	caudal	26	25	9.IntB2	c	b
P8-S5-S123	cDNA	L1	caudal	682	905	9.IntB2	a	c
P8-S5-S401	cDNA	L1	caudal	78	129	9.IntB2	b	c
P8-S5-S639	cDNA	L1	caudal	58	80	9.IntB2	c	c
P8-S9-S127	cDNA	L1	caudal	564	701	9.IntB2	a	d
P8-S9-S405	cDNA	L1	caudal	38	54	9.IntB2	b	d
P8-S9-S643	cDNA	L1	caudal	85	94	9.IntB2	c	d
P9-S1-S135	cDNA	L1	caudal	1194	1016	10.IntB3	a	a
P9-S1-S413	cDNA	L1	caudal	496	491	10.IntB3	b	a
P9-S1-S651	cDNA	L1	caudal	152	147	10.IntB3	c	a
P9-S13-S147	cDNA	L1	caudal	658	743	10.IntB3	a	b
P9-S13-S425	cDNA	L1	caudal	397	316	10.IntB3	b	b
P9-S13-S663	cDNA	L1	caudal	29	12	10.IntB3	c	b
P9-S5-S139	cDNA	L1	caudal	1142	1035	10.IntB3	a	c
P9-S5-S417	cDNA	L1	caudal	761	529	10.IntB3	b	c
P9-S5-S655	cDNA	L1	caudal	78	65	10.IntB3	c	c
P9-S9-S143	cDNA	L1	caudal	699	804	10.IntB3	a	d
P9-S9-S421	cDNA	L1	caudal	436	437	10.IntB3	b	d
P9-S9-S659	cDNA	L1	caudal	132	120	10.IntB3	c	d
IntS1_L1_caudal	cDNA	L1	caudal	2244	1641	11.IntB-PS-like	a	a
IntS1_L1_caudal	cDNA	L1	caudal	1543	1130	11.IntB-PS-like	b	a
IntS1_L1_caudal	cDNA	L1	caudal	1819	1372	11.IntB-PS-like	c	a
IntS13_L1_caudal	cDNA	L1	caudal	1231	1083	11.IntB-PS-like	a	b
IntS13_L1_caudal	cDNA	L1	caudal	1082	890	11.IntB-PS-like	b	b
IntS13_L1_caudal	cDNA	L1	caudal	1074	945	11.IntB-PS-like	c	b
IntS5_L1_caudal	cDNA	L1	caudal	2122	1570	11.IntB-PS-like	a	c
IntS5_L1_caudal	cDNA	L1	caudal	2056	1495	11.IntB-PS-like	b	c
IntS5_L1_caudal	cDNA	L1	caudal	1230	895	11.IntB-PS-like	c	c
IntS9_L1_caudal	cDNA	L1	caudal	1526	1604	11.IntB-PS-like	a	d
IntS9_L1_caudal	cDNA	L1	caudal	1342	1518	11.IntB-PS-like	b	d
IntS9_L1_caudal	cDNA	L1	caudal	1200	1285	11.IntB-PS-like	c	d
Teneurin_S1	cDNA	L1	caudal	739	968	12.Teneurin-2	a	a
Teneurin_S1	cDNA	L1	caudal	708	898	12.Teneurin-2	b	a
Teneurin_S1	cDNA	L1	caudal	658	848	12.Teneurin-2	c	a
Teneurin_S13	cDNA	L1	caudal	1026	1088	12.Teneurin-2	a	b
Teneurin_S13	cDNA	L1	caudal	960	902	12.Teneurin-2	b	b
Teneurin_S13	cDNA	L1	caudal	509	541	12.Teneurin-2	c	b
Teneurin_S5	cDNA	L1	caudal	585	1096	12.Teneurin-2	a	c
Teneurin_S5	cDNA	L1	caudal	507	968	12.Teneurin-2	b	c
Teneurin_S5	cDNA	L1	caudal	590	1204	12.Teneurin-2	c	c
Teneurin_S9	cDNA	L1	caudal	354	806	12.Teneurin-2	a	d
Teneurin_S9	cDNA	L1	caudal	618	1447	12.Teneurin-2	b	d
Teneurin_S9	cDNA	L1	caudal	373	912	12.Teneurin-2	c	d
P11-S1-S207	cDNA	L1	caudal	529	544	13.STPK26-like	a	a
P11-S1-S349	cDNA	L1	caudal	0	0	13.STPK26-like	b	a
P11-S1-S587	cDNA	L1	caudal	400	328	13.STPK26-like	c	a
P11-S13-S219	cDNA	L1	caudal	509	518	13.STPK26-like	a	b
P11-S13-S361	cDNA	L1	caudal	324	367	13.STPK26-like	b	b
P11-S13-S599	cDNA	L1	caudal	360	264	13.STPK26-like	c	b
P11-S5-S211	cDNA	L1	caudal	143	109	13.STPK26-like	a	c
P11-S5-b_S212	cDNA	L1	caudal	0	0	13.STPK26-like	b	c
P11-S5-S591	cDNA	L1	caudal	237	279	13.STPK26-like	c	c
P11-S9-S215	cDNA	L1	caudal	276	201	13.STPK26-like	a	d
P11-S9-S357	cDNA	L1	caudal	170	232	13.STPK26-like	b	d
P11-S9-S595	cDNA	L1	caudal	404	367	13.STPK26-like	c	d
wnt9_S10	cDNA	L1	noncaudal	1064	514	1.wnt9	a	a
wnt9_S10	cDNA	L1	noncaudal	695	608	1.wnt9	b	a
wnt9_S10	cDNA	L1	noncaudal	716	605	1.wnt9	c	a
wnt9_S14	cDNA	L1	noncaudal	805	751	1.wnt9	a	b
wnt9_S14	cDNA	L1	noncaudal	776	599	1.wnt9	b	b
wnt9_S14	cDNA	L1	noncaudal	670	605	1.wnt9	c	b
wnt9_S2	cDNA	L1	noncaudal	1205	783	1.wnt9	a	c
wnt9_S2	cDNA	L1	noncaudal	595	673	1.wnt9	b	c
wnt9_S2	cDNA	L1	noncaudal	635	827	1.wnt9	c	c
wnt9_S6	cDNA	L1	noncaudal	831	755	1.wnt9	a	d
wnt9_S6	cDNA	L1	noncaudal	1429	1482	1.wnt9	b	d
wnt9_S6	cDNA	L1	noncaudal	916	1244	1.wnt9	c	d
P2-S10-S26	cDNA	L1	noncaudal	92	90	2.wnt1	a	a
P2-S10-S264	cDNA	L1	noncaudal	12	24	2.wnt1	b	a
P2-S10-S502	cDNA	L1	noncaudal	4	16	2.wnt1	c	a
P2-S14-S268	cDNA	L1	noncaudal	186	224	2.wnt1	b	b
P2-S14-S30	cDNA	L1	noncaudal	807	910	2.wnt1	a	b
P2-S14-S506	cDNA	L1	noncaudal	131	132	2.wnt1	c	b
P2-S2-S18	cDNA	L1	noncaudal	944	981	2.wnt1	a	c
P2-S2-S256	cDNA	L1	noncaudal	155	250	2.wnt1	b	c
P2-S2-S494	cDNA	L1	noncaudal	201	289	2.wnt1	c	c
P2-S6-S22	cDNA	L1	noncaudal	468	558	2.wnt1	a	d
P2-S6-S260	cDNA	L1	noncaudal	105	149	2.wnt1	b	d
P2-S6-S498	cDNA	L1	noncaudal	228	269	2.wnt1	c	d
P4-S10-S296	cDNA	L1	noncaudal	49	37	3.wnt6	b	a
P4-S10-S534	cDNA	L1	noncaudal	1288	1202	3.wnt6	c	a
P4-S10-S58	cDNA	L1	noncaudal	190	163	3.wnt6	a	a
P4-S14-S300	cDNA	L1	noncaudal	254	255	3.wnt6	b	b
P4-S14-S538	cDNA	L1	noncaudal	67	57	3.wnt6	c	b
P4-S14-S62	cDNA	L1	noncaudal	746	738	3.wnt6	a	b
P4-S2-S288	cDNA	L1	noncaudal	200	255	3.wnt6	b	c
P4-S2-S50	cDNA	L1	noncaudal	812	901	3.wnt6	a	c
P4-S2-S526	cDNA	L1	noncaudal	123	160	3.wnt6	c	c
P4-S6-S292	cDNA	L1	noncaudal	76	136	3.wnt6	b	d
P4-S6-S530	cDNA	L1	noncaudal	121	136	3.wnt6	c	d
P4-S6-S54	cDNA	L1	noncaudal	476	499	3.wnt6	a	d
wnt10_S10	cDNA	L1	noncaudal	59	99	4.wnt10	a	a
wnt10_S10	cDNA	L1	noncaudal	44	150	4.wnt10	b	a
wnt10_S10	cDNA	L1	noncaudal	13	160	4.wnt10	c	a
wnt10_S14	cDNA	L1	noncaudal	364	627	4.wnt10	a	b
wnt10_S14	cDNA	L1	noncaudal	342	486	4.wnt10	b	b
wnt10_S14	cDNA	L1	noncaudal	365	537	4.wnt10	c	b
wnt10_S2	cDNA	L1	noncaudal	740	928	4.wnt10	a	c
wnt10_S2	cDNA	L1	noncaudal	821	781	4.wnt10	b	c
wnt10_S2	cDNA	L1	noncaudal	1275	1303	4.wnt10	c	c
wnt10_S6	cDNA	L1	noncaudal	879	576	4.wnt10	a	d
wnt10_S6	cDNA	L1	noncaudal	412	415	4.wnt10	b	d
wnt10_S6	cDNA	L1	noncaudal	10	18	4.wnt10	c	d
ninaS10	cDNA	L1	noncaudal	183	234	5.ninaC	a	a
ninaS10	cDNA	L1	noncaudal	407	487	5.ninaC	b	a
ninaS10	cDNA	L1	noncaudal	382	184	5.ninaC	c	a
ninaS14	cDNA	L1	noncaudal	1591	1545	5.ninaC	a	b
ninaS14	cDNA	L1	noncaudal	1581	1123	5.ninaC	b	b
ninaS14	cDNA	L1	noncaudal	1209	1398	5.ninaC	c	b
ninaS2	cDNA	L1	noncaudal	1570	1641	5.ninaC	a	c
ninaS2	cDNA	L1	noncaudal	1524	1343	5.ninaC	b	c
ninaS2	cDNA	L1	noncaudal	1627	1452	5.ninaC	c	c
ninaS6	cDNA	L1	noncaudal	3974	3430	5.ninaC	a	d
ninaS6	cDNA	L1	noncaudal	4159	3481	5.ninaC	b	d
ninaS6	cDNA	L1	noncaudal	3999	3475	5.ninaC	c	d
P12-S10-S232	cDNA	L1	noncaudal	104	196	6.lolaI	a	a
P12-S10-S374	cDNA	L1	noncaudal	138	96	6.lolaI	b	a
P12-S10-S612	cDNA	L1	noncaudal	37	86	6.lolaI	c	a
P12-S14-S236	cDNA	L1	noncaudal	291	301	6.lolaI	a	b
P12-S14-S378	cDNA	L1	noncaudal	168	170	6.lolaI	b	b
P12-S14-S616	cDNA	L1	noncaudal	132	128	6.lolaI	c	b
P12-S2-S224	cDNA	L1	noncaudal	775	897	6.lolaI	a	c
P12-S2-S366	cDNA	L1	noncaudal	736	760	6.lolaI	b	c
P12-S2-S604	cDNA	L1	noncaudal	843	799	6.lolaI	c	c
P12-S6-S228	cDNA	L1	noncaudal	801	808	6.lolaI	a	d
P12-S6-S370	cDNA	L1	noncaudal	603	721	6.lolaI	b	d
P12-S6-S608	cDNA	L1	noncaudal	852	974	6.lolaI	c	d
P6-S10-S328	cDNA	L1	noncaudal	88	58	7.Lip3-like	b	a
P6-S10-S566	cDNA	L1	noncaudal	0	25	7.Lip3-like	c	a
P6-S10-S90	cDNA	L1	noncaudal	114	160	7.Lip3-like	a	a
P6-S14-S332	cDNA	L1	noncaudal	675	840	7.Lip3-like	b	b
P6-S14-S570	cDNA	L1	noncaudal	182	174	7.Lip3-like	c	b
P6-S14-S94	cDNA	L1	noncaudal	754	873	7.Lip3-like	a	b
P6-S2-S320	cDNA	L1	noncaudal	288	242	7.Lip3-like	b	c
P6-S2-S558	cDNA	L1	noncaudal	295	252	7.Lip3-like	c	c
P6-S2-S82	cDNA	L1	noncaudal	737	854	7.Lip3-like	a	c
P6-S6-S324	cDNA	L1	noncaudal	116	200	7.Lip3-like	b	d
P6-S6-S562	cDNA	L1	noncaudal	256	252	7.Lip3-like	c	d
P6-S6-S86	cDNA	L1	noncaudal	570	461	7.Lip3-like	a	d
girdin-like_S10	cDNA	L1	noncaudal	128	72	8.Girdin-like	a	a
girdin-like_S10	cDNA	L1	noncaudal	299	172	8.Girdin-like	b	a
girdin-like_S10	cDNA	L1	noncaudal	268	189	8.Girdin-like	c	a
girdin-like_S14	cDNA	L1	noncaudal	1746	1631	8.Girdin-like	a	b
girdin-like_S14	cDNA	L1	noncaudal	1458	1937	8.Girdin-like	b	b
girdin-like_S14	cDNA	L1	noncaudal	1788	1390	8.Girdin-like	c	b
girdin-like_S2	cDNA	L1	noncaudal	1268	1604	8.Girdin-like	a	c
girdin-like_S2	cDNA	L1	noncaudal	1343	1142	8.Girdin-like	b	c
girdin-like_S2	cDNA	L1	noncaudal	1778	1955	8.Girdin-like	c	c
girdin-like_S6	cDNA	L1	noncaudal	1820	1712	8.Girdin-like	a	d
girdin-like_S6	cDNA	L1	noncaudal	1620	1760	8.Girdin-like	b	d
girdin-like_S6	cDNA	L1	noncaudal	1590	1638	8.Girdin-like	c	d
P8-S10-S128	cDNA	L1	noncaudal	40	32	9.IntB2	a	a
P8-S10-S406	cDNA	L1	noncaudal	1620	2090	9.IntB2	b	a
P8-S10-S644	cDNA	L1	noncaudal	0	17	9.IntB2	c	a
P8-S14-S132	cDNA	L1	noncaudal	40	62	9.IntB2	a	b
P8-S14-S410	cDNA	L1	noncaudal	10	14	9.IntB2	b	b
P8-S14-S648	cDNA	L1	noncaudal	18	14	9.IntB2	c	b
P8-S2-S120	cDNA	L1	noncaudal	463	559	9.IntB2	a	c
P8-S2-S398	cDNA	L1	noncaudal	60	51	9.IntB2	b	c
P8-S2-S636	cDNA	L1	noncaudal	62	61	9.IntB2	c	c
P8-S6-S124	cDNA	L1	noncaudal	246	355	9.IntB2	a	d
P8-S6-S402	cDNA	L1	noncaudal	51	71	9.IntB2	b	d
P8-S6-S640	cDNA	L1	noncaudal	29	42	9.IntB2	c	d
P9-S10-S144	cDNA	L1	noncaudal	255	91	10.IntB3	a	a
P9-S10-S422	cDNA	L1	noncaudal	70	22	10.IntB3	b	a
P9-S10-S660	cDNA	L1	noncaudal	4	10	10.IntB3	c	a
P9-S14-S148	cDNA	L1	noncaudal	210	300	10.IntB3	a	b
P9-S14-S426	cDNA	L1	noncaudal	380	303	10.IntB3	b	b
P9-S14-S664	cDNA	L1	noncaudal	14	10	10.IntB3	c	b
P9-S2-S136	cDNA	L1	noncaudal	830	1207	10.IntB3	a	c
P9-S2-S414	cDNA	L1	noncaudal	403	355	10.IntB3	b	c
P9-S2-S652	cDNA	L1	noncaudal	83	50	10.IntB3	c	c
P9-S6-S140	cDNA	L1	noncaudal	747	755	10.IntB3	a	d
P9-S6-S418	cDNA	L1	noncaudal	338	231	10.IntB3	b	d
P9-S6-S656	cDNA	L1	noncaudal	41	59	10.IntB3	c	d
IntS10	cDNA	L1	noncaudal	375	366	11.IntB-PS-like	a	a
IntS10	cDNA	L1	noncaudal	372	419	11.IntB-PS-like	b	a
IntS10	cDNA	L1	noncaudal	257	302	11.IntB-PS-like	c	a
IntS14	cDNA	L1	noncaudal	936	929	11.IntB-PS-like	a	b
IntS14	cDNA	L1	noncaudal	907	852	11.IntB-PS-like	b	b
IntS14	cDNA	L1	noncaudal	956	796	11.IntB-PS-like	c	b
IntS2	cDNA	L1	noncaudal	1754	1353	11.IntB-PS-like	a	c
IntS2	cDNA	L1	noncaudal	1178	983	11.IntB-PS-like	b	c
IntS2	cDNA	L1	noncaudal	1367	1076	11.IntB-PS-like	c	c
IntS6	cDNA	L1	noncaudal	716	708	11.IntB-PS-like	a	d
IntS6	cDNA	L1	noncaudal	1436	1356	11.IntB-PS-like	b	d
IntS6	cDNA	L1	noncaudal	1230	1230	11.IntB-PS-like	c	d
Teneurin_S10	cDNA	L1	noncaudal	172	282	12.Teneurin-2	a	a
Teneurin_S10	cDNA	L1	noncaudal	199	331	12.Teneurin-2	b	a
Teneurin_S10	cDNA	L1	noncaudal	231	323	12.Teneurin-2	c	a
Teneurin_S14	cDNA	L1	noncaudal	444	459	12.Teneurin-2	a	b
Teneurin_S14	cDNA	L1	noncaudal	387	366	12.Teneurin-2	b	b
Teneurin_S14	cDNA	L1	noncaudal	295	298	12.Teneurin-2	c	b
Teneurin_S2	cDNA	L1	noncaudal	515	730	12.Teneurin-2	a	c
Teneurin_S2	cDNA	L1	noncaudal	410	690	12.Teneurin-2	b	c
Teneurin_S2	cDNA	L1	noncaudal	585	966	12.Teneurin-2	c	c
Teneurin_S6	cDNA	L1	noncaudal	260	341	12.Teneurin-2	a	d
Teneurin_S6	cDNA	L1	noncaudal	393	492	12.Teneurin-2	b	d
Teneurin_S6	cDNA	L1	noncaudal	391	458	12.Teneurin-2	c	d
P11-S10-S216	cDNA	L1	noncaudal	28	22	13.STPK26-like	a	a
P11-S10-S358	cDNA	L1	noncaudal	20	26	13.STPK26-like	b	a
P11-S10-S596	cDNA	L1	noncaudal	1	6	13.STPK26-like	c	a
P11-S14-S220	cDNA	L1	noncaudal	279	185	13.STPK26-like	a	b
P11-S14-S362	cDNA	L1	noncaudal	210	228	13.STPK26-like	b	b
P11-S14-S600	cDNA	L1	noncaudal	100	128	13.STPK26-like	c	b
P11-S2-S208	cDNA	L1	noncaudal	572	589	13.STPK26-like	a	c
P11-S2-b_S209	cDNA	L1	noncaudal	43	1	13.STPK26-like	b	c
P11-S2-S588	cDNA	L1	noncaudal	527	485	13.STPK26-like	c	c
P11-S6-S212	cDNA	L1	noncaudal	328	295	13.STPK26-like	a	d
P11-S6-b_S213	cDNA	L1	noncaudal	0	0	13.STPK26-like	b	d
P11-S6-S592	cDNA	L1	noncaudal	654	664	13.STPK26-like	c	d
wnt9_S11	cDNA	L5	caudal	809	889	1.wnt9	a	a
wnt9_S11	cDNA	L5	caudal	1026	1294	1.wnt9	b	a
wnt9_S11	cDNA	L5	caudal	933	750	1.wnt9	c	a
wnt9_S15	cDNA	L5	caudal	1131	865	1.wnt9	a	b
wnt9_S15	cDNA	L5	caudal	898	1172	1.wnt9	b	b
wnt9_S15	cDNA	L5	caudal	912	898	1.wnt9	c	b
wnt9_S3	cDNA	L5	caudal	1038	1388	1.wnt9	a	c
wnt9_S3	cDNA	L5	caudal	1420	1106	1.wnt9	b	c
wnt9_S3	cDNA	L5	caudal	1206	771	1.wnt9	c	c
wnt9_S7	cDNA	L5	caudal	622	1045	1.wnt9	a	d
wnt9_S7	cDNA	L5	caudal	437	722	1.wnt9	b	d
wnt9_S7	cDNA	L5	caudal	552	990	1.wnt9	c	d
P2-S11-S265	cDNA	L5	caudal	439	202	2.wnt1	b	a
P2-S11-S27	cDNA	L5	caudal	1422	501	2.wnt1	a	a
P2-S11-S503	cDNA	L5	caudal	965	260	2.wnt1	c	a
P2-S15-S269	cDNA	L5	caudal	202	188	2.wnt1	b	b
P2-S15-S31	cDNA	L5	caudal	692	340	2.wnt1	a	b
P2-S15-S507	cDNA	L5	caudal	538	205	2.wnt1	c	b
P2-S3-S19	cDNA	L5	caudal	498	117	2.wnt1	a	c
P2-S3-S257	cDNA	L5	caudal	87	85	2.wnt1	b	c
P2-S3-S495	cDNA	L5	caudal	256	35	2.wnt1	c	c
P2-S7-S23	cDNA	L5	caudal	1416	815	2.wnt1	a	d
P2-S7-S261	cDNA	L5	caudal	317	216	2.wnt1	b	d
P2-S7-S499	cDNA	L5	caudal	297	193	2.wnt1	c	d
P4-S11-S297	cDNA	L5	caudal	733	225	3.wnt6	b	a
P4-S11-S535	cDNA	L5	caudal	1024	271	3.wnt6	c	a
P4-S11-S59	cDNA	L5	caudal	1955	540	3.wnt6	a	a
P4-S15-S301	cDNA	L5	caudal	462	146	3.wnt6	b	b
P4-S15-S539	cDNA	L5	caudal	495	139	3.wnt6	c	b
P4-S15-S63	cDNA	L5	caudal	1401	353	3.wnt6	a	b
P4-S3-S289	cDNA	L5	caudal	268	48	3.wnt6	b	c
P4-S3-S51	cDNA	L5	caudal	1056	200	3.wnt6	a	c
P4-S3-S527	cDNA	L5	caudal	341	65	3.wnt6	c	c
P4-S7-S293	cDNA	L5	caudal	737	335	3.wnt6	b	d
P4-S7-S531	cDNA	L5	caudal	531	323	3.wnt6	c	d
P4-S7-S55	cDNA	L5	caudal	1710	821	3.wnt6	a	d
wnt10_S11	cDNA	L5	caudal	748	941	4.wnt10	a	a
wnt10_S11	cDNA	L5	caudal	495	515	4.wnt10	b	a
wnt10_S11	cDNA	L5	caudal	526	657	4.wnt10	c	a
wnt10_S15	cDNA	L5	caudal	223	293	4.wnt10	a	b
wnt10_S15	cDNA	L5	caudal	278	378	4.wnt10	b	b
wnt10_S15	cDNA	L5	caudal	335	395	4.wnt10	c	b
wnt10_S3	cDNA	L5	caudal	526	677	4.wnt10	a	c
wnt10_S3	cDNA	L5	caudal	753	588	4.wnt10	b	c
wnt10_S3	cDNA	L5	caudal	563	543	4.wnt10	c	c
wnt10_S7	cDNA	L5	caudal	133	188	4.wnt10	a	d
wnt10_S7	cDNA	L5	caudal	40	69	4.wnt10	b	d
wnt10_S7	cDNA	L5	caudal	70	97	4.wnt10	c	d
ninaS11	cDNA	L5	caudal	2567	2267	5.ninaC	a	a
ninaS11	cDNA	L5	caudal	2911	2805	5.ninaC	b	a
ninaS11	cDNA	L5	caudal	2853	2693	5.ninaC	c	a
ninaS15	cDNA	L5	caudal	1498	1152	5.ninaC	a	b
ninaS15	cDNA	L5	caudal	1948	1588	5.ninaC	b	b
ninaS15	cDNA	L5	caudal	1533	1652	5.ninaC	c	b
ninaS3	cDNA	L5	caudal	4357	3750	5.ninaC	a	c
ninaS3	cDNA	L5	caudal	3705	3174	5.ninaC	b	c
ninaS3	cDNA	L5	caudal	3588	3091	5.ninaC	c	c
ninaS7	cDNA	L5	caudal	678	871	5.ninaC	a	d
ninaS7	cDNA	L5	caudal	741	733	5.ninaC	b	d
ninaS7	cDNA	L5	caudal	739	961	5.ninaC	c	d
P12-S11-S233	cDNA	L5	caudal	510	658	6.lolaI	a	a
P12-S11-S375	cDNA	L5	caudal	156	154	6.lolaI	b	a
P12-S11-S613	cDNA	L5	caudal	590	606	6.lolaI	c	a
P12-S15-S237	cDNA	L5	caudal	575	581	6.lolaI	a	b
P12-S15-S379	cDNA	L5	caudal	595	452	6.lolaI	b	b
P12-S15-S617	cDNA	L5	caudal	648	635	6.lolaI	c	b
P12-S3-S225	cDNA	L5	caudal	436	512	6.lolaI	a	c
P12-S3-S367	cDNA	L5	caudal	339	354	6.lolaI	b	c
P12-S3-S605	cDNA	L5	caudal	413	678	6.lolaI	c	c
P12-S7-S229	cDNA	L5	caudal	758	880	6.lolaI	a	d
P12-S7-S371	cDNA	L5	caudal	672	710	6.lolaI	b	d
P12-S7-S609	cDNA	L5	caudal	553	1030	6.lolaI	c	d
P6-S11-S329	cDNA	L5	caudal	328	324	7.Lip3-like	b	a
P6-S11-S567	cDNA	L5	caudal	469	567	7.Lip3-like	c	a
P6-S11-S91	cDNA	L5	caudal	534	517	7.Lip3-like	a	a
P6-S15-S333	cDNA	L5	caudal	565	641	7.Lip3-like	b	b
P6-S15-S571	cDNA	L5	caudal	313	297	7.Lip3-like	c	b
P6-S15-S95	cDNA	L5	caudal	476	382	7.Lip3-like	a	b
P6-S3-S321	cDNA	L5	caudal	104	125	7.Lip3-like	b	c
P6-S3-S559	cDNA	L5	caudal	366	319	7.Lip3-like	c	c
P6-S3-S83	cDNA	L5	caudal	344	364	7.Lip3-like	a	c
P6-S7-S325	cDNA	L5	caudal	66	20	7.Lip3-like	b	d
P6-S7-S563	cDNA	L5	caudal	44	69	7.Lip3-like	c	d
P6-S7-S87	cDNA	L5	caudal	179	139	7.Lip3-like	a	d
girdin-like_S11	cDNA	L5	caudal	1997	1996	8.Girdin-like	a	a
girdin-like_S11	cDNA	L5	caudal	1470	1607	8.Girdin-like	b	a
girdin-like_S11	cDNA	L5	caudal	1975	1954	8.Girdin-like	c	a
girdin-like_S15	cDNA	L5	caudal	1390	1382	8.Girdin-like	a	b
girdin-like_S15	cDNA	L5	caudal	1666	1509	8.Girdin-like	b	b
girdin-like_S15	cDNA	L5	caudal	1340	1949	8.Girdin-like	c	b
girdin-like_S3	cDNA	L5	caudal	1452	1550	8.Girdin-like	a	c
girdin-like_S3	cDNA	L5	caudal	1519	1878	8.Girdin-like	b	c
girdin-like_S3	cDNA	L5	caudal	1426	1811	8.Girdin-like	c	c
girdin-like_S7	cDNA	L5	caudal	808	575	8.Girdin-like	a	d
girdin-like_S7	cDNA	L5	caudal	667	483	8.Girdin-like	b	d
girdin-like_S7	cDNA	L5	caudal	903	387	8.Girdin-like	c	d
P8-S11-S129	cDNA	L5	caudal	1485	1909	9.IntB2	a	a
P8-S11-S407	cDNA	L5	caudal	274	361	9.IntB2	b	a
P8-S11-S645	cDNA	L5	caudal	289	457	9.IntB2	c	a
P8-S15-S133	cDNA	L5	caudal	107	93	9.IntB2	a	b
P8-S15-S411	cDNA	L5	caudal	54	41	9.IntB2	b	b
P8-S15-S649	cDNA	L5	caudal	35	53	9.IntB2	c	b
P8-S3-S121	cDNA	L5	caudal	839	956	9.IntB2	a	c
P8-S3-S399	cDNA	L5	caudal	184	141	9.IntB2	b	c
P8-S3-S637	cDNA	L5	caudal	86	167	9.IntB2	c	c
P8-S7-S125	cDNA	L5	caudal	1026	1284	9.IntB2	a	d
P8-S7-S403	cDNA	L5	caudal	242	288	9.IntB2	b	d
P8-S7-S641	cDNA	L5	caudal	138	183	9.IntB2	c	d
P9-S11-S145	cDNA	L5	caudal	660	657	10.IntB3	a	a
P9-S11-S423	cDNA	L5	caudal	540	444	10.IntB3	b	a
P9-S11-S661	cDNA	L5	caudal	440	345	10.IntB3	c	a
P9-S15-S149	cDNA	L5	caudal	448	433	10.IntB3	a	b
P9-S15-S427	cDNA	L5	caudal	407	313	10.IntB3	b	b
P9-S15-S665	cDNA	L5	caudal	48	58	10.IntB3	c	b
P9-S3-S137	cDNA	L5	caudal	864	820	10.IntB3	a	c
P9-S3-S415	cDNA	L5	caudal	267	214	10.IntB3	b	c
P9-S3-S653	cDNA	L5	caudal	136	89	10.IntB3	c	c
P9-S7-S141	cDNA	L5	caudal	1073	943	10.IntB3	a	d
P9-S7-S419	cDNA	L5	caudal	598	569	10.IntB3	b	d
P9-S7-S657	cDNA	L5	caudal	187	178	10.IntB3	c	d
IntS11	cDNA	L5	caudal	1605	1547	11.IntB-PS-like	a	a
IntS11	cDNA	L5	caudal	2038	1941	11.IntB-PS-like	b	a
IntS11	cDNA	L5	caudal	1819	1711	11.IntB-PS-like	c	a
IntS15	cDNA	L5	caudal	1704	1409	11.IntB-PS-like	a	b
IntS15	cDNA	L5	caudal	1785	1538	11.IntB-PS-like	b	b
IntS15	cDNA	L5	caudal	1208	942	11.IntB-PS-like	c	b
IntS3	cDNA	L5	caudal	2079	1574	11.IntB-PS-like	a	c
IntS3	cDNA	L5	caudal	1997	1400	11.IntB-PS-like	b	c
IntS3	cDNA	L5	caudal	1757	1279	11.IntB-PS-like	c	c
IntS7	cDNA	L5	caudal	1694	1248	11.IntB-PS-like	a	d
IntS7	cDNA	L5	caudal	1975	1571	11.IntB-PS-like	b	d
IntS7	cDNA	L5	caudal	1833	1398	11.IntB-PS-like	c	d
Teneurin_S11	cDNA	L5	caudal	1228	724	12.Teneurin-2	a	a
Teneurin_S11	cDNA	L5	caudal	773	450	12.Teneurin-2	b	a
Teneurin_S11	cDNA	L5	caudal	1054	532	12.Teneurin-2	c	a
Teneurin_S15	cDNA	L5	caudal	494	463	12.Teneurin-2	a	b
Teneurin_S15	cDNA	L5	caudal	688	623	12.Teneurin-2	b	b
Teneurin_S15	cDNA	L5	caudal	576	525	12.Teneurin-2	c	b
Teneurin_S3	cDNA	L5	caudal	392	685	12.Teneurin-2	a	c
Teneurin_S3	cDNA	L5	caudal	455	795	12.Teneurin-2	b	c
Teneurin_S3	cDNA	L5	caudal	336	639	12.Teneurin-2	c	c
Teneurin_S7	cDNA	L5	caudal	778	806	12.Teneurin-2	a	d
Teneurin_S7	cDNA	L5	caudal	552	567	12.Teneurin-2	b	d
Teneurin_S7	cDNA	L5	caudal	684	772	12.Teneurin-2	c	d
P11-S11-S217	cDNA	L5	caudal	152	110	13.STPK26-like	a	a
P11-S11-S359	cDNA	L5	caudal	97	126	13.STPK26-like	b	a
P11-S11-S597	cDNA	L5	caudal	133	115	13.STPK26-like	c	a
P11-S15-S221	cDNA	L5	caudal	159	172	13.STPK26-like	a	b
P11-S15-S363	cDNA	L5	caudal	224	212	13.STPK26-like	b	b
P11-S15-S601	cDNA	L5	caudal	460	361	13.STPK26-like	c	b
P11-S3-S209	cDNA	L5	caudal	109	95	13.STPK26-like	a	c
P11-S3-b_S210	cDNA	L5	caudal	0	0	13.STPK26-like	b	c
P11-S3-S589	cDNA	L5	caudal	190	207	13.STPK26-like	c	c
P11-S7-S213	cDNA	L5	caudal	87	156	13.STPK26-like	a	d
P11-S7-b_S214	cDNA	L5	caudal	0	0	13.STPK26-like	b	d
P11-S7-S593	cDNA	L5	caudal	406	421	13.STPK26-like	c	d
wnt9_S12_L5_noncaudal	cDNA	L5	noncaudal	1236	1503	1.wnt9	a	a
wnt9_S12_L5_noncaudal	cDNA	L5	noncaudal	1030	1382	1.wnt9	b	a
wnt9_S12_L5_noncaudal	cDNA	L5	noncaudal	1050	1543	1.wnt9	c	a
wnt9_S16_L5_noncaudal	cDNA	L5	noncaudal	8	14	1.wnt9	a	b
wnt9_S16_L5_noncaudal	cDNA	L5	noncaudal	66	197	1.wnt9	b	b
wnt9_S16_L5_noncaudal	cDNA	L5	noncaudal	158	124	1.wnt9	c	b
wnt9_S4_L5_noncaudal	cDNA	L5	noncaudal	939	546	1.wnt9	a	c
wnt9_S4_L5_noncaudal	cDNA	L5	noncaudal	517	449	1.wnt9	b	c
wnt9_S4_L5_noncaudal	cDNA	L5	noncaudal	508	434	1.wnt9	c	c
wnt9_S8_L5_noncaudal	cDNA	L5	noncaudal	1106	1140	1.wnt9	a	d
wnt9_S8_L5_noncaudal	cDNA	L5	noncaudal	797	890	1.wnt9	b	d
wnt9_S8_L5_noncaudal	cDNA	L5	noncaudal	487	809	1.wnt9	c	d
P2-S12-S266	cDNA	L5	noncaudal	333	274	2.wnt1	b	a
P2-S12-S28	cDNA	L5	noncaudal	1283	890	2.wnt1	a	a
P2-S12-S504	cDNA	L5	noncaudal	248	157	2.wnt1	c	a
P2-S16-S270	cDNA	L5	noncaudal	200	155	2.wnt1	b	b
P2-S16-S32	cDNA	L5	noncaudal	673	685	2.wnt1	a	b
P2-S16-S508	cDNA	L5	noncaudal	139	44	2.wnt1	c	b
P2-S4-S20	cDNA	L5	noncaudal	215	203	2.wnt1	a	c
P2-S4-S258	cDNA	L5	noncaudal	52	48	2.wnt1	b	c
P2-S4-S496	cDNA	L5	noncaudal	36	42	2.wnt1	c	c
P2-S8-S24	cDNA	L5	noncaudal	1238	1318	2.wnt1	a	d
P2-S8-S262	cDNA	L5	noncaudal	479	368	2.wnt1	b	d
P2-S8-S500	cDNA	L5	noncaudal	424	412	2.wnt1	c	d
P4-S12-S298	cDNA	L5	noncaudal	685	430	3.wnt6	b	a
P4-S12-S536	cDNA	L5	noncaudal	348	216	3.wnt6	c	a
P4-S12-S60	cDNA	L5	noncaudal	1688	850	3.wnt6	a	a
P4-S16-S302	cDNA	L5	noncaudal	88	105	3.wnt6	b	b
P4-S16-S540	cDNA	L5	noncaudal	52	56	3.wnt6	c	b
P4-S16-S64	cDNA	L5	noncaudal	406	321	3.wnt6	a	b
P4-S4-S290	cDNA	L5	noncaudal	70	46	3.wnt6	b	c
P4-S4-S52	cDNA	L5	noncaudal	271	180	3.wnt6	a	c
P4-S4-S528	cDNA	L5	noncaudal	35	49	3.wnt6	c	c
P4-S8-S294	cDNA	L5	noncaudal	440	435	3.wnt6	b	d
P4-S8-S532	cDNA	L5	noncaudal	217	306	3.wnt6	c	d
P4-S8-S56	cDNA	L5	noncaudal	788	845	3.wnt6	a	d
wnt10_S12_L5_noncaudal	cDNA	L5	noncaudal	1125	789	4.wnt10	a	a
wnt10_S12_L5_noncaudal	cDNA	L5	noncaudal	1134	1313	4.wnt10	b	a
wnt10_S12_L5_noncaudal	cDNA	L5	noncaudal	20	5	4.wnt10	c	a
wnt10_S16_L5_noncaudal	cDNA	L5	noncaudal	0	3	4.wnt10	a	b
wnt10_S16_L5_noncaudal	cDNA	L5	noncaudal	0	0	4.wnt10	b	b
wnt10_S16_L5_noncaudal	cDNA	L5	noncaudal	10	7	4.wnt10	c	b
wnt10_S4_L5_noncaudal	cDNA	L5	noncaudal	99	253	4.wnt10	a	c
wnt10_S4_L5_noncaudal	cDNA	L5	noncaudal	157	264	4.wnt10	b	c
wnt10_S4_L5_noncaudal	cDNA	L5	noncaudal	20	5	4.wnt10	c	c
wnt10_S8_L5_noncaudal	cDNA	L5	noncaudal	0	3	4.wnt10	a	d
wnt10_S8_L5_noncaudal	cDNA	L5	noncaudal	0	1	4.wnt10	b	d
wnt10_S8_L5_noncaudal	cDNA	L5	noncaudal	4	4	4.wnt10	c	d
ninaS12_L5_noncaudal	cDNA	L5	noncaudal	3909	3499	5.ninaC	a	a
ninaS12_L5_noncaudal	cDNA	L5	noncaudal	4154	3746	5.ninaC	b	a
ninaS12_L5_noncaudal	cDNA	L5	noncaudal	4660	3905	5.ninaC	c	a
ninaS16_L5_noncaudal	cDNA	L5	noncaudal	599	870	5.ninaC	a	b
ninaS16_L5_noncaudal	cDNA	L5	noncaudal	1132	822	5.ninaC	b	b
ninaS16_L5_noncaudal	cDNA	L5	noncaudal	1220	644	5.ninaC	c	b
ninaS4_L5_noncaudal	cDNA	L5	noncaudal	893	1131	5.ninaC	a	c
ninaS4_L5_noncaudal	cDNA	L5	noncaudal	754	1055	5.ninaC	b	c
ninaS4_L5_noncaudal	cDNA	L5	noncaudal	641	1000	5.ninaC	c	c
ninaS8_L5_noncaudal	cDNA	L5	noncaudal	4299	3776	5.ninaC	a	d
ninaS8_L5_noncaudal	cDNA	L5	noncaudal	4558	3972	5.ninaC	b	d
ninaS8_L5_noncaudal	cDNA	L5	noncaudal	3656	3219	5.ninaC	c	d
P12-S12-S234	cDNA	L5	noncaudal	635	697	6.lolaI	a	a
P12-S12-S376	cDNA	L5	noncaudal	639	582	6.lolaI	b	a
P12-S12-S614	cDNA	L5	noncaudal	524	523	6.lolaI	c	a
P12-S16-S238	cDNA	L5	noncaudal	330	411	6.lolaI	a	b
P12-S16-S380	cDNA	L5	noncaudal	255	215	6.lolaI	b	b
P12-S16-S618	cDNA	L5	noncaudal	192	219	6.lolaI	c	b
P12-S4-S226	cDNA	L5	noncaudal	409	351	6.lolaI	a	c
P12-S4-S368	cDNA	L5	noncaudal	165	121	6.lolaI	b	c
P12-S4-S606	cDNA	L5	noncaudal	197	156	6.lolaI	c	c
P12-S8-S230	cDNA	L5	noncaudal	782	867	6.lolaI	a	d
P12-S8-S372	cDNA	L5	noncaudal	719	839	6.lolaI	b	d
P12-S8-S610	cDNA	L5	noncaudal	177	217	6.lolaI	c	d
P6-S12-S330	cDNA	L5	noncaudal	459	512	7.Lip3-like	b	a
P6-S12-S568	cDNA	L5	noncaudal	252	159	7.Lip3-like	c	a
P6-S12-S92	cDNA	L5	noncaudal	878	846	7.Lip3-like	a	a
P6-S16-S334	cDNA	L5	noncaudal	519	739	7.Lip3-like	b	b
P6-S16-S572	cDNA	L5	noncaudal	132	132	7.Lip3-like	c	b
P6-S16-S96	cDNA	L5	noncaudal	402	494	7.Lip3-like	a	b
P6-S4-S322	cDNA	L5	noncaudal	151	151	7.Lip3-like	b	c
P6-S4-S560	cDNA	L5	noncaudal	87	103	7.Lip3-like	c	c
P6-S4-S84	cDNA	L5	noncaudal	491	632	7.Lip3-like	a	c
P6-S8-S326	cDNA	L5	noncaudal	597	649	7.Lip3-like	b	d
P6-S8-S564	cDNA	L5	noncaudal	551	364	7.Lip3-like	c	d
P6-S8-S88	cDNA	L5	noncaudal	853	869	7.Lip3-like	a	d
girdin-like_S12_L5_noncaudal	cDNA	L5	noncaudal	1965	2194	8.Girdin-like	a	a
girdin-like_S12_L5_noncaudal	cDNA	L5	noncaudal	1998	2559	8.Girdin-like	b	a
girdin-like_S12_L5_noncaudal	cDNA	L5	noncaudal	1942	1865	8.Girdin-like	c	a
girdin-like_S16_L5_noncaudal	cDNA	L5	noncaudal	626	594	8.Girdin-like	a	b
girdin-like_S16_L5_noncaudal	cDNA	L5	noncaudal	985	838	8.Girdin-like	b	b
girdin-like_S16_L5_noncaudal	cDNA	L5	noncaudal	462	516	8.Girdin-like	c	b
girdin-like_S4_L5_noncaudal	cDNA	L5	noncaudal	1031	819	8.Girdin-like	a	c
girdin-like_S4_L5_noncaudal	cDNA	L5	noncaudal	811	891	8.Girdin-like	b	c
girdin-like_S4_L5_noncaudal	cDNA	L5	noncaudal	1067	1357	8.Girdin-like	c	c
girdin-like_S8_L5_noncaudal	cDNA	L5	noncaudal	2511	2683	8.Girdin-like	a	d
girdin-like_S8_L5_noncaudal	cDNA	L5	noncaudal	2094	2197	8.Girdin-like	b	d
girdin-like_S8_L5_noncaudal	cDNA	L5	noncaudal	2378	3048	8.Girdin-like	c	d
P8-S12-S130	cDNA	L5	noncaudal	1155	1699	9.IntB2	a	a
P8-S12-S408	cDNA	L5	noncaudal	216	216	9.IntB2	b	a
P8-S12-S646	cDNA	L5	noncaudal	90	106	9.IntB2	c	a
P8-S16-S134	cDNA	L5	noncaudal	23	21	9.IntB2	a	b
P8-S16-S412	cDNA	L5	noncaudal	4	19	9.IntB2	b	b
P8-S16-S650	cDNA	L5	noncaudal	4	6	9.IntB2	c	b
P8-S4-S122	cDNA	L5	noncaudal	36	50	9.IntB2	a	c
P8-S4-S400	cDNA	L5	noncaudal	7	2	9.IntB2	b	c
P8-S4-S638	cDNA	L5	noncaudal	6	3	9.IntB2	c	c
P8-S8-S126	cDNA	L5	noncaudal	280	258	9.IntB2	a	d
P8-S8-S404	cDNA	L5	noncaudal	83	116	9.IntB2	b	d
P8-S8-S642	cDNA	L5	noncaudal	34	47	9.IntB2	c	d
P9-S12-S146	cDNA	L5	noncaudal	892	846	10.IntB3	a	a
P9-S12-S424	cDNA	L5	noncaudal	813	631	10.IntB3	b	a
P9-S12-S662	cDNA	L5	noncaudal	79	92	10.IntB3	c	a
P9-S16-S150	cDNA	L5	noncaudal	189	111	10.IntB3	a	b
P9-S16-S428	cDNA	L5	noncaudal	264	261	10.IntB3	b	b
P9-S16-S666	cDNA	L5	noncaudal	13	7	10.IntB3	c	b
P9-S4-S138	cDNA	L5	noncaudal	367	442	10.IntB3	a	c
P9-S4-S416	cDNA	L5	noncaudal	52	88	10.IntB3	b	c
P9-S4-S654	cDNA	L5	noncaudal	20	12	10.IntB3	c	c
P9-S8-S142	cDNA	L5	noncaudal	816	817	10.IntB3	a	d
P9-S8-S420	cDNA	L5	noncaudal	455	384	10.IntB3	b	d
P9-S8-S658	cDNA	L5	noncaudal	33	22	10.IntB3	c	d
IntS12_L5_noncaudal	cDNA	L5	noncaudal	1985	1759	11.IntB-PS-like	a	a
IntS12_L5_noncaudal	cDNA	L5	noncaudal	1820	1556	11.IntB-PS-like	b	a
IntS12_L5_noncaudal	cDNA	L5	noncaudal	2180	1867	11.IntB-PS-like	c	a
IntS16_L5_noncaudal	cDNA	L5	noncaudal	314	246	11.IntB-PS-like	a	b
IntS16_L5_noncaudal	cDNA	L5	noncaudal	319	282	11.IntB-PS-like	b	b
IntS16_L5_noncaudal	cDNA	L5	noncaudal	351	298	11.IntB-PS-like	c	b
IntS4_L5_noncaudal	cDNA	L5	noncaudal	664	547	11.IntB-PS-like	a	c
IntS4_L5_noncaudal	cDNA	L5	noncaudal	556	441	11.IntB-PS-like	b	c
IntS4_L5_noncaudal	cDNA	L5	noncaudal	543	478	11.IntB-PS-like	c	c
IntS8_L5_noncaudal	cDNA	L5	noncaudal	1918	1747	11.IntB-PS-like	a	d
IntS8_L5_noncaudal	cDNA	L5	noncaudal	2062	1833	11.IntB-PS-like	b	d
IntS8_L5_noncaudal	cDNA	L5	noncaudal	1584	1402	11.IntB-PS-like	c	d
Teneurin_S12_L5_noncaudal	cDNA	L5	noncaudal	782	678	12.Teneurin-2	a	a
Teneurin_S12_L5_noncaudal	cDNA	L5	noncaudal	1144	936	12.Teneurin-2	b	a
Teneurin_S12_L5_noncaudal	cDNA	L5	noncaudal	925	738	12.Teneurin-2	c	a
Teneurin_S16_L5_noncaudal	cDNA	L5	noncaudal	85	196	12.Teneurin-2	a	b
Teneurin_S16_L5_noncaudal	cDNA	L5	noncaudal	110	226	12.Teneurin-2	b	b
Teneurin_S16_L5_noncaudal	cDNA	L5	noncaudal	104	202	12.Teneurin-2	c	b
Teneurin_S4_L5_noncaudal	cDNA	L5	noncaudal	123	181	12.Teneurin-2	a	c
Teneurin_S4_L5_noncaudal	cDNA	L5	noncaudal	150	188	12.Teneurin-2	b	c
Teneurin_S4_L5_noncaudal	cDNA	L5	noncaudal	84	163	12.Teneurin-2	c	c
Teneurin_S8_L5_noncaudal	cDNA	L5	noncaudal	747	1021	12.Teneurin-2	a	d
Teneurin_S8_L5_noncaudal	cDNA	L5	noncaudal	700	905	12.Teneurin-2	b	d
Teneurin_S8_L5_noncaudal	cDNA	L5	noncaudal	807	1070	12.Teneurin-2	c	d
P11-S12-S218	cDNA	L5	noncaudal	549	555	13.STPK26-like	a	a
P11-S12-S360	cDNA	L5	noncaudal	392	415	13.STPK26-like	b	a
P11-S12-S598	cDNA	L5	noncaudal	371	383	13.STPK26-like	c	a
P11-S16-S222	cDNA	L5	noncaudal	56	102	13.STPK26-like	a	b
P11-S16-S364	cDNA	L5	noncaudal	143	136	13.STPK26-like	b	b
P11-S16-S602	cDNA	L5	noncaudal	128	124	13.STPK26-like	c	b
P11-S4-S210	cDNA	L5	noncaudal	46	45	13.STPK26-like	a	c
P11-S4-S352	cDNA	L5	noncaudal	1	1	13.STPK26-like	b	c
P11-S4-S590	cDNA	L5	noncaudal	40	81	13.STPK26-like	c	c
P11-S8-S214	cDNA	L5	noncaudal	99	152	13.STPK26-like	a	d
P11-S8-b_S215	cDNA	L5	noncaudal	1	1	13.STPK26-like	b	d
P11-S8-S594	cDNA	L5	noncaudal	588	565	13.STPK26-like	c	d
wnt9-a-gDNS1	gDNA	NA	NA	2979	2884	1.wnt9	a	a
wnt9-b-gDNS7	gDNA	NA	NA	9492	8939	1.wnt9	b	b
wnt9-c-gDNS13	gDNA	NA	NA	9212	8685	1.wnt9	c	c
wnt9-d-gDNS19	gDNA	NA	NA	8124	7883	1.wnt9	d	d
P2-S17-a-col12_S89	gDNA	NA	NA	2199	2171	2.wnt1	a	a
P2-S17-S336	gDNA	NA	NA	2504	2427	2.wnt1	b	b
P2-S17-S574	gDNA	NA	NA	1538	1565	2.wnt1	c	c
P2-S17-S574	gDNA	NA	NA	26700	25623	2.wnt1	d	d
P4-S17-a-col12_S91	gDNA	NA	NA	1242	1150	3.wnt6	a	a
P4-S17-S338	gDNA	NA	NA	1327	1297	3.wnt6	b	b
P4-S17-S576	gDNA	NA	NA	1018	991	3.wnt6	c	c
P4-S17-S576	gDNA	NA	NA	37	39	3.wnt6	d	d
wnt10-a-gDNS2	gDNA	NA	NA	5478	5088	4.wnt10	a	a
wnt10-b-gDNS8	gDNA	NA	NA	11928	11502	4.wnt10	b	b
wnt10-c-gDNS14	gDNA	NA	NA	12210	11511	4.wnt10	c	c
wnt10-d-gDNS20	gDNA	NA	NA	12836	11607	4.wnt10	d	d
ninaC-a-gDNS3	gDNA	NA	NA	5400	5132	5.ninaC	a	a
ninaC-b-gDNS9	gDNA	NA	NA	11889	11174	5.ninaC	b	b
ninaC-c-gDNS15	gDNA	NA	NA	9020	8501	5.ninaC	c	c
ninaC-d-gDNS21	gDNA	NA	NA	10188	9822	5.ninaC	d	d
P12-S17-S206	gDNA	NA	NA	399	372	6.lolaI	a	a
P12-S17-S348	gDNA	NA	NA	948	1061	6.lolaI	b	b
P12-S17-S586	gDNA	NA	NA	467	544	6.lolaI	c	c
P12-S17-S586	gDNA	NA	NA	5015	5263	6.lolaI	d	d
P6-S17-a-col12_S93	gDNA	NA	NA	1324	1412	7.Lip3-like	a	a
P6-S17-S340	gDNA	NA	NA	1073	1057	7.Lip3-like	b	b
P6-S17-S578	gDNA	NA	NA	735	757	7.Lip3-like	c	c
P6-S17-S578	gDNA	NA	NA	25600	23121	7.Lip3-like	d	d
girdin-a-gDNS4	gDNA	NA	NA	5500	6050	8.Girdin-like	a	a
girdin-b-gDNS10	gDNA	NA	NA	13713	15591	8.Girdin-like	b	b
girdin-c-gDNS16	gDNA	NA	NA	15303	16219	8.Girdin-like	c	c
girdin-d-gDNS22	gDNA	NA	NA	13800	14411	8.Girdin-like	d	d
P8-S17-S200	gDNA	NA	NA	726	707	9.IntB2	a	a
P8-S17-S342	gDNA	NA	NA	2448	2483	9.IntB2	b	b
P8-S17-S580	gDNA	NA	NA	456	538	9.IntB2	c	c
P8-S17-S580	gDNA	NA	NA	454	540	9.IntB2	d	d
P9-S17-S201	gDNA	NA	NA	840	889	10.IntB3	a	a
P9-S17-S343	gDNA	NA	NA	2563	2643	10.IntB3	b	b
P9-S17-S581	gDNA	NA	NA	951	871	10.IntB3	c	c
P9-S17-S581	gDNA	NA	NA	5333	5234	10.IntB3	d	d
intBpat3-a-gDNS5	gDNA	NA	NA	3190	3263	11.IntB-PS-like	a	a
intBpat3-b-gDNS11	gDNA	NA	NA	6307	6486	11.IntB-PS-like	b	b
intBpat3-c-gDNS17	gDNA	NA	NA	7282	7239	11.IntB-PS-like	c	c
intBpat3-d-gDNS23	gDNA	NA	NA	6904	6978	11.IntB-PS-like	d	d
teneurin2-a-gDNS6	gDNA	NA	NA	5363	5253	12.Teneurin-2	a	a
teneurin2-b-gDNS12	gDNA	NA	NA	16541	16498	12.Teneurin-2	b	b
teneurin2-c-gDNS18	gDNA	NA	NA	14590	14652	12.Teneurin-2	c	c
teneurin2-d-gDNS24	gDNA	NA	NA	15764	15822	12.Teneurin-2	d	d
P11-S17-S205	gDNA	NA	NA	999	971	13.STPK26-like	a	a
P11-S17-S347	gDNA	NA	NA	1918	1897	13.STPK26-like	b	b
P11-S17-S585	gDNA	NA	NA	863	831	13.STPK26-like	c	c
Caudal and noncaudal segments were dissected from caterpillars at 1st and 5th instars. Four replicate pools of 10 individuals were generated for each segment and instar (biological replicates) and the experiment was repeated three times for each sample (technical replicates).
