## Supplementary material for "*Cis*-regulatory evolution of Wnt family genes contributes to a morphological difference between silkworm species": Supp Data Tables: SupplementalData4_MeanValuesfromFigures_12232025.xlsx

### Sheet: Sheet1
Supplemental data 4. Mean values plotted in figures for easy cross referencing
Relevant Figure	Loci	Cross/Genotype	Genotype	CH Length (mm)	T-test comparison	t-test p-value	Note
2A	N/A	B.mori (p50T)	N/A	0.92			Not adjusted for weight
2A	N/A	BC1	N/A	1.73814			Not adjusted for weight
2A	N/A	F1	N/A	2.36			Not adjusted for weight
2A	N/A	F2	N/A	1.90554			Not adjusted for weight
2A	N/A	B.mandarina (Sakado)	N/A	3.45211			Not adjusted for weight
2D	Chr4	T04	mori:mori	1.1827
2D	Chr4	T04	mori:mand	1.43555
2D	Chr4	CT04	mand:mand	1.42545
2C	Chr4	BC1	mori:mori	1.61097	mori:mori and mori:mand	< 2.2e-16
2C	Chr4	BC1	mori:mand	1.90031
2C	Chr5	BC1	mori:mori	1.67758	mori:mori and mori:mand	6.25e-09
2C	Chr5	BC1	mori:mand	1.80506
2C	Chr21	BC1	mori:mori	1.68965	mori:mori and mori:mand	1.588e-09
2C	Chr21	BC1	mori:mand	1.83793
2C	All 3 QTLs	BC1	mori:mori	1.40815	mori:mori and mori:mand	< 2.2e-16
2C	All 3 QTLs	BC1	mori:mand	2.10227
S3C	Chr 7	BC1	mori:mori	1.69028	mori:mori and mori:mand	8.448e-05
S3C	Chr 7	BC1	mori:mand	1.80842
S3C	Chr 9	BC1	mori:mori	1.70346	mori:mori and mori:mand	0.0001289
S3C	Chr 9	BC1	mori:mand	1.80234
S3C	Chr 10	BC1	mori:mori	1.68965	mori:mori and mori:mand	3.969e-06
S3C	Chr 10	BC1	mori:mand	1.81126
S3C	Chr 25	BC1	mori:mori	1.71568	mori:mori and mori:mand	0.000153
S3C	Chr 25	BC1	mori:mand	1.78462
S3C	Chr 26	BC1	mori:mori	1.69	mori:mori and mori:mand	2.081e-05
S3C	Chr 26	BC1	mori:mand	1.81986
S3D	Chr4	F2	mori:mori	1.69137	mori:mori and mori:mand	1.673e-11
S3D	Chr4	F2	mori:mand	1.95386
S3D	Chr4	F2	mand:mand	2.05946	mand:mand and mori:mand	0.007255
